# High radiosensitivity in the conifer Norway spruce (*Picea abies*) due to less comprehensive mobilisation of protection and repair responses compared to the radiotolerant *Arabidopsis thaliana*

**DOI:** 10.1101/2023.11.20.562501

**Authors:** Payel Bhattacharjee, Dajana Blagojevic, YeonKyeong Lee, Gareth B Gillard, Lars Grønvold, Torgeir Rhoden Hvidsten, Simen Rød Sandve, Ole Christian Lind, Brit Salbu, Dag Anders Brede, Jorunn E. Olsen

## Abstract

Risk assessment and protection of plant communities in contaminated ecosystems require in-depth understanding of differential sensitivity to chronic ionising radiation in plants. However, the contributing molecular factors to differential radiosensitivity among plant species are poorly understood. To shed light on this, we compared early events associated with protection, repair, and stress responses in gamma-irradiated (1-290 mGy h^−1^) seedlings of the radiosensitive conifer Norway spruce (*Picea abies*) and the radiotolerant *Arabidopsis thaliana*, by analysing growth, organelle and DNA damage, transcriptomes and the dynamics of antioxidant activities and expression of relevant genes. After 48 h of gamma radiation exposure, Norway spruce showed significantly reduced growth at 100-290 mGy h^−1^ and organelle damage, especially in mitochondria, at ≥ 1 mGy h^−1^ whereas *A. thaliana* showed normal vegetative growth at all dose rates, transiently delayed reproductive development at 290 mGy h^−1^ only, minor organelle damage only at ≥ 100 mGy h^−1^ and significantly less DNA damage than in Norway spruce at all dose rates. Comparative transcriptomics revealed that *A. thaliana* showed massive activation of genes related to DNA damage repair, antioxidants, and other stress responses at ≥ 1 mGy h^−1^ while Norway spruce mobilized transcription of such pathways only at ≥ 40 mGy h^−1^. The transcriptional activation of repair and protection responses at higher gamma dose-rates only and its absence in lower dose-rates, correlates with high radiosensitivity of Norway spruce, compared to the massive transcriptional activation from low dose-rates in the radiotolerant *A. thaliana*.
