## Supplementary material for "High radiosensitivity in the conifer Norway spruce (*Picea abies*) due to less comprehensive mobilisation of protection and repair responses compared to the radiotolerant *Arabidopsis thaliana*": Table S2

### Sheet: Supplemetary Table S.1
Table S1. Primers
Pathways	Gene	Primer name	Primer sequence(5'-3')	Accession id	Primer name	Primer sequence(5'-3')	Accession id
DNA repair and cell cycle	PARP2	AtPARP2F1	ACAAGCTCAAAGTCGACGAAC	AT4G02390	PaPARP2F1	GGGTACATGTTTGGAAAGGGAG	MA_10260775g0010
		AtPARP2R1	TCTTCAAGCCTCTCCACC		PaPARP2R1	CATATCACCTAATGCCACCTC
	MSH7	AtMSH7F1	AGCTGTATGAGCTAGATGCGG	AT3G24495	PaMSH7F1	TTTAACAGGACCAAATATGGGG	MA_214705g0010
		AtMSH7R1	TCCCACTTTCAGAGATACCACC		PaMSH7R1	GGCACATAACATCCAAGCTG
	SOG1	AtSOG1F1	GTTTGTCAGGGTTAAGCTCACAC	AT1G25580	PaSOG1F1	ATGAACTTGAAAAAGAACTGCATCC	MA_98008g0010
		AtSOG1R1	CGTCCCATCACTCTTAACAC		PaSOG1R1	ACTGATTCACAGATAAGTTCACAAG
	BRCA1	AtBRCA1F2	ACATTTGCGACGATGTAATGG	AT4G21070	PaBRCA1F2	CTCACCTGTAACCATGTCTTC	MA_66542g0010
		AtBRCA1R2	AGTCATTTCTCCTGAAGCCTC		PaBRCA1R2	CAAATGGCACTTTGCAAACTC
	CYCB1.2	AtCYCB1.2F1	GAAAGCTGTCCCTAAAAGAGAG	AT5G06150	PaCYCB1.1F1	GATTAAAAACAGCTAGCCAACTGG	MA_84856g0010
		AtCYCB1.2R1	TGATACACCAGATCGTTAACCTG		PaCYCB1.1R1	CGTCCCTGAATGAATCCTTG
	WEE1	AtWEE1 F1	CATTCTCCATGTCCTAGGTCTC	AT1G02970	PaWEE1 F1	TCATGTCACCACCTTGCATTAA	MA_858g0010
		AtWEE1 R1	GAATGATTTCCTGTGAAACTCTCCT		PaWEE1 R1	GGATAGGAGTTACACAAGCAG
	BARD1	AtBARD1 F1	AGGAAAGCAGTCCGAATCCT	AT1G04020	PaBARD1 F1	GGTGCTGCTAAAAGAACAGC	MA_5849g0010
		AtBARD1 R1	GTTCTGTATGACTTTTGGGTAACTG		PaBARD1 R1	TTGTGCAAGCAGCGATCCAGT
	KU80	AtKU80 F2	GCCAAGAAAGAAACTTATCTCATC	AT1G48050	PaKU80 F2	CCAGAGAGCAAGGGAAATAAAC	MA_93267g0020
		AtKU80 R2	GCGTTCTCGTCTACTATATCACTG		PaKU80 R2	GCAATTATGTCTACCTGATCCTC
	PCNA	AtPCNA F1	ATGACATCATCACCATCAAGGC	AT1G07370	PaPCNA F1	GTCTGAGTACCAAGCCATTG	MA_10434805g0020
		AtPCNA R1	CAGCAATCTTGTCTTGCGTGG		PaPCNA R1	CTTGGTCACCGAAATGACAACTG
	RAD51	AtRAD51F2	CAGATCATCAGTCAAGGCTTTTGC	AT5G20850	PaRAD51F2	TTTGGTGTGGCAGTTGTGG	MA_140297g0010
		AtRAD51R2	CGACAATCAGGAGAGCAAACC		PaRAD51R2	GGTGGAAGCATGAGCTATGATG
	CYCB1.1	AtCYCB1.1 F1	GTTGAGAATGACCTCGCAG	AT4G37490	PaCYCB1.2 F1	TGCTCAATGCACTTTGAAGAAGC	MA_10429701g0010
		AtCYCB1.1 R1	TGGCCTCCATTCACTCTC		PaCYCB1.2 R1	GAAGTCCGCGCATTCCTTG
Retrograde signaling	AOX1	AtAOX1F	AAGGAATCGCGAGCTATTGG	AT3G22370	PaAOX1F	ATGTGTTCTTTCAGCGGCGG	MA_10430050g0010
		AtAOX1R	TATACGTTTCCCATGGCCTG		PaAOX1R	TTCCTGAGGGACTTGCAGTG
	WRKY40	AtWRKY40F	AAGAAGATCCACCGACAAG	AT1G80840	PaWRKY40F	AGGTTCAAAGATGCGCCGAA	MA_83250g0010
		AtWRKY40R	TAGTTGTCACACATCAAAGTTAGC		PaWRKY40R	GTCGGTATCTCGGGAATGGC
Antioxidants	DFRA1	AtDFRA1F	GTTCGAGATCCCGGTAATTTG	AT5G42800	PaDFRA1F	AAGAGGGCACCTTTGACTCTGCC	MA_23704g0010
		AtDFRA1R	CCTTCCTCAGATAAATCAGCCTT		PaDFRA1R	GCTGGCTGAACAAAATCATCCTC
	CHS1	AtCHS1F	GTATCCTGACTACTACTTCCGC	AT5G13930	PaCHS1F	ACCAGAGCAGTTATCCCGATTAC	MA_20764g0010
		AtCHS1R	GAATTGTCGACTTGTCGCACATG		PaCHS1R	ATTGCCGACTTGTCGCACA
	GSTU17	AtGSTU17F	AAGAAAGCTGTGATAGCTCAAC	AT1G10370	PaGSTU17F	ATGAGTTAGTCGAAGAGAACACG	MA_8315329g0010
		AtGSTU17R	ATGTCGAGGTAACCGATGTTGTC		PaGSTU17R	AAACAGGCTTTCCATCGTGG
	PER52	AtPER52F	ATCAGCGGTTGAGAAAGCATG	AT5G05340	PaPER52F	AACGTTTTATGCCAAATCGTG	MA_38395g0020
		AtPER52R	AGT TCG GTC CTC CAA GGG C		PaPER52R	TGAAGGTGGACCAAGGACG
House-keeping genes	EF1αF	AtEF1αF	CCCAGGCTGATTGTGCTGT	AT5G60390/AK318784	PaEF-1α F	GGATTGCCACACTTGCCACA	MA_434977g0010
		AtEF1αR	GGGTGGTGGCATCCATCTTGTT		PaEF-1α R	CTTGGGTTCCTTCTCCAGTTCC
	ACTIN	AtActinF	TCAGATGCCCAGAAGTCTTGTTCC	AT3G18780/AK317305.1	PaACTF	TGAGCTCCCTGATGGGCAGGTGA	MA_10427661g0030
		AtActinR	CCGTACAGATCCTTCCTGATATCC		PaACTR	TGGATACCAGCAGCTTCCATCCCAAT
	UBIQUITIN10	AtUBQ10F	ACCCTAACGGGAAAGACGAT	AT4G05320/AY056295.1
		AtUBQ10R	GAGTTCTGCCATCCTCCAAC
	α-Tubulin				PaαTubF	CTGGAACCCACGGTCATT	X57980
					PaαTubR	ACCACGAGCGAAGTTGTTG
							X57980
