## Supplementary material for "High radiosensitivity in the conifer Norway spruce (*Picea abies*) due to less comprehensive mobilisation of protection and repair responses compared to the radiotolerant *Arabidopsis thaliana*": Table S3

### Sheet: 3. DNA damage repair 
Table S3. DNA repair genes
				Arabidopsis thaliana (Log2 fold change)						Norway spruce (Picea abies) (Log2 fold change)
Functional pathways	Gene name abbreviation	Gene Name	At.description	At.geneID	1 mGy h-1	10 mGy h-1	40 mGy h-1	100 mGy h-1	290 mGy h-1	Pa. geneID	1 mGy h-1	10 mGy h-1	40 mGy h-1	100 mGy h-1
Double-strand break repair via HR	PARP1	Poly (ADP-Ribose) Polymerase 1	Poly-ADP ribolysation	AT2G31320	0.0197957	0.166555	0.233425	0.297856	1.06888	MA_10436358g0010	-0.118047	0.70136	0.406367	1.20237
	PARP2	Poly (ADP-Ribose) Polymerase 2	Poly-ADP ribolysation	AT4G02390	0.02488	0.461607	0.776658	1.50579	2.69754	MA_10260775g0010	0.121154	1.12009	1.62978	2.15119
	LIG1	DNA Ligase 1	DNA ligase 1	AT1G08130	0.244561	0.407413	0.236503	0.0281186	0.350874	MA_8688972g0010	0.163984	0.382163	0.208638	0.111249
	GMI1	GAMMA-H2AX-INTERACTING PROTEIN 1	Structural maintenance of chromosomes flexible hinge domain-containing protein GMI1	AT5G24280	-0.0614282	-0.0424161	0.123157	0.649523	1.3326	MA_10426383g0010	0.0963999	-0.00338583	0.0995063	-0.767406
	SMC6B	Structural Maintenance of Chromosomes 6B	Structural maintenance of chromosomes protein 6B	AT5G61460	0.346742	0.423437	0.419156	0.372306	0.5092	MA_10433074g0010	0.21291	-0.125031	0.0929933	0.148269
	RAD52-1	RAD52 Homolog 1	RAD52-1B.2	AT1G71310	-0.100271	-0.157996	0.0722677	-0.0278817	-0.153339	MA_419057g0010	0.227128	0.101553	0.461861	0.695493
	SRS2	Suppressor of Rad Six 2	ATP-dependent DNA helicase SRS2-like protein At4g25120	AT4G25120	0.0849555	0.200574	0.288867	-0.207759	-0.130169	MA_57634g0010	0.487627	0.330009	1.27351	1.03364
	BRCA1	Breast Cancer Susceptibility Gene 1	Protein BREAST CANCER SUSCEPTIBILITY 1 homolog	AT4G21070	0.364255	0.815097	0.694518	0.479944	1.45037	MA_66542g0010	0.31832	-0.520832	0.178864	-1.24065
	RPA1A	Replication Protein A 1A	Replication protein A 70 kDa DNA-binding subunit A	AT2G06510	-0.0652916	-0.169382	-0.103726	0.0670242	0.138511	MA_217423g0010	0.0209944	0.775249	1.09728	1.72406
	RPA2A/ROR1	Replication Protein A 2A / Regulator of RPA1	RPA32A	AT2G24490	0.393217	0.46671	0.569017	-0.221551	-0.350945	MA_8970865g0010	0.0446834	-0.00215597	0.283656	0.671889
	RECQL3	RecQ Helicase 3	ATP-dependent DNA helicase Q-like 3	AT4G35740	-0.178766	-0.0330463	0.0412389	0.205946	0.627176	MA_8445985g0010	0.297272	0.0195204	0.32069	0.674568
	FAS2	FASCIATA 2	Chromatin assembly factor 1 subunit FAS2	AT5G64630	0.0322822	0.0923883	-0.0352044	-0.0530161	0.140203	MA_6422g0020	0.391136	0.313521	0.883126	0.859627
	ASF1B	Anti-Silencing Function 1B	Histone chaperone ASF1B	AT5G38110	0.143892	0.305122	0.204187	-0.306146	-0.190926	MA_16730g0010	0.249042	0.345714	0.926976	0.519992
	MRE11	Meiotic Recombination 11	DNA repair and meiosis protein (Mre11)	AT5G54260	-0.17358	-0.154358	-0.170445	-0.456712	-0.44094	MA_10426539g0010	0.0729269	0.649467	0.67154	1.04262
	XRCC2	X-ray Repair Cross Complementing 2	homolog of X-ray repair cross complementing 2 (XRCC2)	AT5G64520	0.215315	-0.0156493	0.258996	-0.446761	-0.203066	MA_7323292g0010	0.801443	0.815988	0.91221	1.00165
	XRCC3	X-ray Repair Cross Complementing 3	DNA repair protein XRCC3 homolog	AT5G57450	-0.149067	0.0445041	-0.0538007	-0.0845477	0.00408157	MA_10430683g0010	-0.0312656	0.204075	0.749584	1.04252
	ATM	Ataxia Telangiectasia Mutated	Serine/Threonine-kinase ATM-like protein	AT3G48190	0	0	0	0	-0.32744	MA_10430527g0010	0	0	0	0
	ATRL6	ATR-Like Kinase 6	RAD-like 6	AT1G75250	-0.0723414	0.782575	0.0707812	0.903265	-0.833648	MA_10430620g0010	-0.0549378	0.320426	0.665241	0.759023
	RAD51	RAD51 Recombinase	DNA repair protein RAD51 homolog 1	AT5G20850	0.333599	0.807407	1.09075	1.02974	2.04766	MA_93267g0020	-0.177975	0.183464	0.851149	0.467974
	BRCA2B	Breast Cancer Susceptibility Gene 2B	Protein BREAST CANCER SUSCEPTIBILITY 2 homolog B	AT5G01630	0.301403	0.670845	0.47402	-0.260508	-0.41986	MA_10148084g0010	-0.021624	-0.0514143	0.116274	0.300583
	MCM8	Minichromosome Maintenance 8	Probable DNA helicase MCM8	AT3G09660	0.100834	0.123087	0.19257	0.0797252	0.168104	MA_10312461g0010	0.260665	0.389268	1.03903	0.888013
	GINS2	Go-Ichi-Ni-San Complex Subunit 2	DNA replication complex GINS protein PSF2	AT3G12530	0.217563	0.155174	0.075216	-0.356609	-0.393282	MA_10432765g0010	-0.0360818	0.21742	0.682584	0.724313
	BARD1	BRCA1 Associated RING Domain 1	ROW1	AT1G04020	0.476009	0.683417	0.64231	-0.40957	-0.47943	MA_12220g0020	0.389441	-0.415117	0.620591	-0.800259
	BARD1	BRCA1 Associated RING Domain 1	ROW1	AT1G04020	0.476009	0.683417	0.64231	-0.40957	-0.47943	MA_5849g0010	0.106762	0.942716	0.496768	1.17921
	SOG1	Suppressor of Gamma Response 1	SUPPRESSOR OF GAMMA RESPONSE 1	AT1G25580	-0.038617	-0.121509	-0.120024	-0.0200066	0.0379565	MA_98008g0010	-0.105627	0.606621	0.754646	1.05964
NHEJ	XRCC1	X-ray Repair Cross Complementing 1	DNA-repair protein XRCC1	AT1G80420	-0.545921	-0.302348	-0.580019	-0.222771	-0.632073	MA_757017g0010	0.021686	0.0556895	0.101299	-0.0197599
	KU80	Ku80 Autoantigen	ATP-dependent DNA helicase 2 subunit KU80	AT1G48050	0.049218	0.0860721	0.0125046	-0.00710576	0.0514299	MA_159677g0010	0.311173	0.439398	0.872871	0.85174
DNA mismatch repair	MLH1	MutL Homolog 1	DNA mismatch repair protein MLH1	AT4G09140	0.02055	0.0990278	0.0488351	-0.0805633	0.0998693	MA_10425989g0010	0.134285	0.26007	0.340799	0.663355
	MSH3	MutS Homolog 3	DNA mismatch repair protein MSH3	AT4G25540	0.136326	0.18512	0.0972159	-0.0905558	0.0707154	MA_540053g0010	0.109245	0.354533	0.463471	0.696262
	MSH2	MutS Homolog 2	DNA mismatch repair protein MSH2	AT3G18524	0.0189511	0.145417	0.0604537	-0.13458	-0.169802	MA_59360g0010	0.227518	0.108657	0.487539	0.591495
	MSH7	MutS Homolog 7	DNA mismatch repair protein MSH7	AT3G24495	0.446866	0.505034	0.410334	-0.242124	-0.217429	MA_199995g0010	0.397697	0.120938	1.17958	0.978664
	MSH7	MutS Homolog 7	DNA mismatch repair protein MSH7	AT3G24495	0.446866	0.505034	0.410334	-0.242124	-0.217429	MA_214705g0010	0.239443	0.473696	1.12976	0.831272
	RAD4	RAD4 Homolog	DNA repair protein RAD4	AT5G16630	-0.0879058	-0.0720404	-0.124603	-0.013357	0.0095151	MA_185929g0010	-0.12786	0.0831162	0.17344	0.443021
	PCNA2	PCNA 2 Isoform	Proliferating cell nuclear antigen 2	AT2G29570	0.381941	0.632285	0.600435	-0.185285	-0.294664	MA_32485g0010	-0.153372	-0.253776	-0.375426	-0.477487
Response to UV	UVR3	Ultraviolet Repair Defective 3	(6-4)DNA photolyase	AT3G15620	-0.393433	-0.6156	-0.792916	-0.408299	-0.448007	MA_5004209g0010	-0.00640417	-0.172829	-0.336783	-0.496718
	POLH	DNA Polymerase Eta	DNA polymerase eta	AT5G44740	-0.0297588	0.108116	0.280352	-0.148344	-0.14922	MA_563800g0010	0.0940712	0.0885502	0.324878	0.639602
	REV1	REV1 Polymerase	DNA repair protein REV1	AT5G44750	0.00809867	-0.0671262	0.0809047	0.00858345	0.0221444	MA_10434560g0010	0.149658	0.57573	0.690201	1.03575
DNA translesion synthesis	PCNA	Proliferating Cell Nuclear Antigen	Proliferating cellular nuclear antigen 1	AT1G07370	0.310888	0.536053	0.536369	-0.233213	-0.559554	MA_10434805g0020	0.0589811	0.416207	0.717896	0.846251
Others	RAD51B	RAD51 Homolog B	DNA repair (Rad51) family protein	AT2G28560	0.30222	0.2583	0.264104	0.15467	0.348506	MA_10437223g0020	0.161474	-0.120283	0.0397045	0.0632038
	ETG1	E2F Target Gene 1	Mini-chromosome maintenance complex-binding protein	AT2G40550	0.432575	0.527096	0.489791	-0.0791905	0.125023	MA_10432938g0020	0.172216	0.489345	0.896551	1.23915
	POLA2	DNA Polymerase Alpha Subunit B	DNA polymerase alpha subunit B	AT1G67630	0.421509	0.566767	0.412024	-0.169175	-0.19482	MA_14020g0030	0.333202	0.477508	0.995621	0.961748
	HOP2	Homologous Pairing 2	Homologous-pairing protein 2 homolog	AT1G13330	0.285786	0.473907	0.469316	0.85806	1.64345	MA_166984g0010	0.0991454	0.608252	1.00649	1.37027
Mentioned in the results			DNA repair genes
			Cell cycle genes
