## Supplementary material for "High radiosensitivity in the conifer Norway spruce (*Picea abies*) due to less comprehensive mobilisation of protection and repair responses compared to the radiotolerant *Arabidopsis thaliana*": Table S4

### Sheet: 4. Cell cycle 
Table S4.Cell Cycle regulators
			Arabidopsis thaliana (Log2 fold change)						Norway spruce (Picea abies) ( Log2 fold change)
Gene name abbreviation	Gene Name	At.description	At.geneID	1 mGy h-1	10 mGy h-1	40 mGy h-1	100 mGy h-1	290 mGy h-1	Pa. geneID	1 mGy h-1	10 mGy h-1	40 mGy h-1	100 mGy h-1
SMC2	Structural Maintenance of Chromosomes 2	Structural maintenance of chromosomes protein	AT3G47460	0.23736	0.447148	0.220861	-0.359669	-0.60728	MA_7972780g0010	-0.277107	-0.122693	0.142113	-0.196551
ARL8A	ADP-Ribosylation Factor-Like 8A	ADP-ribosylation factor-like protein 8a	AT3G49870	-0.105619	-0.0655076	-0.0847435	-0.0571566	0.00861332	MA_14901g0010	0.0104296	0.151721	0.223236	0.240971
ARD2	Acireductone Dioxygenase 2	1,2-dihydroxy-3-keto-5-methylthiopentene dioxygenase	AT4G14716	-0.217649	-0.1121	-0.0885276	0.231071	-0.012789	MA_829924g0010	-0.0632737	0.753408	0.333351	1.25104
APC6	Anaphase Promoting Complex Subunit 6	Anaphase-promoting complex subunit 6	AT1G78770	0.0724197	0.282982	0.256955	-0.208803	-0.183882	MA_11915g0010	0.203164	0.338352	0.798252	0.885138
APC13	Anaphase Promoting Complex Subunit 13	Anaphase-promoting complex subunit 13	AT1G73177	0.201361	0.332412	0.322862	-0.339231	-0.361102	MA_2255g0010	0.16819	0.187072	0.409209	0.489365
ARP6	Actin-Related Protein 6	SUF3	AT3G33520	-0.132186	-0.126362	-0.0967374	-0.373879	-0.241332	MA_10430445g0010	-0.0951052	0.00213943	0.0113003	0.308127
ASF1B	Anti-Silencing Function 1B	Histone chaperone ASF1B	AT5G38110	0.143892	0.305122	0.204187	-0.306146	-0.190926	MA_16730g0010	0.249042	0.345714	0.926976	0.519992
SMC3	Structural Maintenance of Chromosomes 3	Structural maintenance of chromosomes protein	AT5G48600	0.456421	0.715438	0.387089	-0.281723	-0.301746	MA_8977632g0010	0.157116	0.272206	0.823211	1.0293
CKS1	Cyclin-Dependent Kinase Regulatory Subunit 1	Cyclin-dependent kinases regulatory subunit	AT2G27960	-0.127359	-0.12657	-0.0901032	0.0708213	-0.0949105	MA_156774g0010	0.244796	0.53143	1.11215	1.42544
CCR1	Cinnamoyl-CoA Reductase 1	Serine/threonine-protein kinase-like protein CCR1	AT3G09780	0.0939851	0.0535632	0.0527555	-0.119054	-0.0755153	MA_39898g0010	-0.0109818	-0.169971	-0.216049	-0.555079
EHD1	EH Domain-Containing Protein 1	EHD1	AT3G20290	-0.185648	-0.183094	-0.172707	-0.0647661	-0.124317	MA_110869g0010	0.674193	-0.159232	0.713857	0.0777038
EMB514	Embryo Defective 514	Protein EMBRYO DEFECTIVE 514	AT5G62440	0.111008	0.0800307	0.138612	-0.183865	-0.152203	MA_77759g0010	-0.182122	0.0668512	0.360814	0.619136
E2FB	E2F Transcription Factor B	Transcription factor E2FB	AT5G22220	0.139317	0.158926	0.236287	0.159579	0.208478	MA_66734g0010	0.0890788	0.2731	0.621184	0.721187
E2FE	E2F Transcription Factor E	E2F transcription factor-like E2FE	AT3G48160	0.396541	0.564986	0.330687	-0.264196	-0.521253	MA_2814g0010	0.479266	-0.150003	0.499303	-0.587152
FTSZ2-1	FtsZ2-1	Cell division protein FtsZ homolog 2-1, chloroplastic	AT2G36250	0.0734238	0.178663	0.0586726	0.0406193	0.0738157	MA_21954g0010	-0.0360757	-0.241548	-0.339754	-0.525114
FTSZ2-2	FtsZ2-2	Cell division protein FtsZ homolog 2-2, chloroplastic	AT3G52750	0.294047	0.541099	0.352898	-0.00970433	0.283652	MA_89868g0010	0.202335	-0.322148	-0.337555	-0.818695
HSL1	HAESA-LIKE 1	Receptor-like protein kinase HSL1	AT1G28440	0.0412932	-0.0804321	0.0315459	0.295378	0.286663	MA_18602g0020	-0.0560529	-0.489948	-0.430182	-0.876188
PNT1	PENTATRICOPEPTIDE REPEAT PROTEIN 1	Mannosyltransferase family protein	AT5G22130	0.0567021	0.187191	0.194059	0.0180646	0.0389162	MA_10434160g0010	0.271584	0.165712	0.188941	0.559668
PATL6	PATELLIN 6	Patellin-6	AT3G51670	-0.0199634	-0.121859	-0.07585	0.00531798	0.0688711	MA_19741g0010	-0.0468327	0.0647584	0.0128833	0.506304
PKL	PICKLE	chromatin remodeling factor CHD3 (PICKLE)	AT2G25170	0.141343	0.173426	0.0136716	0.0723915	0.10727	MA_8227330g0010	0.0528645	-0.258525	-0.0500438	-0.750439
NUP214	Nucleoporin 214	Nuclear pore complex protein NUP214	AT1G55540	-0.00417101	0.0760739	-0.127548	-0.0171953	0.0595423	MA_31606g0010	0.0471246	0.279787	0.263414	0.652187
KEU	KEULE	SNARE-interacting protein KEULE	AT1G12360	-0.0641084	-0.14055	-0.139765	-0.023624	-0.133824	MA_571079g0010	0.283633	0.470431	0.395579	0.413875
FAMA	FAMA	FMA	AT3G24140	0.118071	-0.20732	-0.478322	-0.277312	-0.107672	MA_57244g0010	0.00737804	-0.164451	-0.802082	-0.889106
MIS12	MIS12 Kinetochore Complex Component	MIS12	AT5G35520	0.108591	0.123913	0.115031	-0.151166	-0.0431879	MA_10429471g0010	0.00174798	0.350655	0.280175	0.408979
VAR2	VARIEGATED 2	FtsH extracellular protease family	AT2G30950	0.0155695	0.0414822	-0.116378	-0.0841824	0.0983562	MA_14707g0010	-0.148169	-0.138559	-0.606128	-1.17935
SYN4	SYNAPTIC 4	Sister chromatid cohesion 1 protein 4	AT5G16270	0.110017	0.117174	0.0140152	0.0938717	0.166948	MA_811295g0010	-0.117569	-0.522953	-0.660026	-0.699047
QQT2	QUASIMODO-RELATED 2	GPN-loop GTPase QQT2	AT4G21800	-0.157684	-0.191008	-0.174704	-0.16852	-0.240591	MA_117463g0010	-0.0942503	0.524605	0.280307	0.515474
KRP7	KIP-RELATED PROTEIN 7	Cyclin-dependent kinase inhibitor family protein	AT1G49620	0.0766	0.129473	0.00334628	-0.0523662	-0.632214	MA_178794g0010	-0.283383	-0.157459	-0.583848	-1.08302
SCL28	SCARECROW-LIKE 28	Scarecrow-like protein 28	AT1G63100	0.817163	0.643756	0.496199	-0.309967	-0.471122	MA_10430319g0010	0.194855	-0.426631	0.591073	-0.675894
PHB3	PROHIBITIN 3	Prohibitin-3, mitochondrial	AT5G40770	0.121714	0.190366	0.208606	-0.12818	-0.00313093	MA_11864g0020	0.255606	0.529521	0.283765	0.741958
RBR1	RETINOBLASTOMA-RELATED 1	RBR1	AT3G12280	0.365589	0.301211	0.215533	0.123556	0.410525	MA_93170g0020	0.147198	0.61179	0.516649	0.917428
RBR1	RETINOBLASTOMA-RELATED 1	RBR1	AT3G12280	0.365589	0.301211	0.215533	0.123556	0.410525	MA_10435560g0010	0.221134	0.292494	0.646744	0.992333
RRF	RIBOSOME RECYCLING FACTOR	Ribosome-recycling factor, chloroplastic	AT3G63190	0.220848	0.338127	0.216653	-0.226987	0.0150109	MA_452248g0010	0.0613767	0.0158328	-0.0920725	-0.417943
BUB3.1	BUB3 Mitotic Checkpoint Protein 1	BUB3.1	AT3G19590	0.377201	0.647035	0.477071	-0.0431734	-0.177935	MA_161890g0010	0	0	0.0114552	0
BUB3.2	BUB3 Mitotic Checkpoint Protein 2	BUB3.2	AT1G49910	0.568184	0.965449	0.679238	0.0555718	0.0178093	MA_10432109g0010	0.0842521	0.241669	0.526027	0.530498
KIN14C	Kinesin 14C	Kinesin-like protein KIN-14C	AT4G21270	0.644879	1.06929	0.540208	0.0327411	-0.0742893	MA_471354g0010	-0.0273033	-0.261145	0.29251	-0.21447
WEE1	WEE1 Kinase	Wee1-like protein kinase	AT1G02970	0.347786	0.610916	0.6019	-0.243582	-0.13318	MA_858g0010	0.207934	1.27646	2.11193	2.37929
WEE1	WEE1 Kinase	Wee1-like protein kinase	AT1G02970	0.347786	0.610916	0.6019	-0.243582	-0.13318	MA_53801g0010	-0.193552	0.107649	-0.260817	-0.266626
SHR	SHORT ROOT	SHR	AT4G37650	0.29729	0.0859089	0.324523	0.266163	0.282079	MA_99004g0020	-0.0565654	-0.373202	-0.379593	-0.404226
TUBB8	Tubulin Beta 8	Tubulin beta chain	AT5G23860	-0.0170282	0.166456	-0.0418143	0.175156	0.326544	MA_44957g0020	-0.109759	0.223804	0.108193	0.732439
CYCB2;4	Cyclin B2;4	CYCLIN B2;4	AT1G76310	0.888562	0.893241	0.57621	-0.101231	-0.0762272	MA_10026640g0010	-0.00450238	-0.0162981	-0.0208856	0.0809823
CYCB3;1	Cyclin B3;1	CYCB3	AT1G16330	0.859761	1.14316	0.837898	0.256989	0.0622343	MA_100954g0010	-0.226167	-0.119121	0.107692	-0.175095
CYCB1-3	Cyclin B1;3	Cyclin-B1-3	AT3G11520	0.629544	0.739103	0.536495	0.130873	0.142557	MA_10393012g0010	0	0	0	0
CYCB2-2	Cyclin B2;2	Cyclin-B2-2	AT4G35620	0.939696	0.824964	0.578825	-0.189039	-0.359189	MA_10393012g0020	0.0943975	-0.0493631	0.351589	-0.0125374
CYCB1-2	Cyclin B1;2	Cyclin-B1-2	AT5G06150	0.722196	0.794656	0.35477	-0.239611	-0.413853	MA_10428837g0020	0	0	0	0
CYCB1-4	Cyclin B1;4	CYCB1	AT2G26760	0.720121	0.784809	0.434045	0.0882144	0.198359	MA_10314137g0010	0.289703	-0.382223	0.486654	-0.542353
CYCB1-1	Cyclin B1;1	Cyclin-B1-1	AT4G37490	0.688457	0.6271	0.666231	0.623771	1.58011	MA_10429701g0010	0.222528	-0.193566	-0.0669171	-0.678642
CYCB1-2	Cyclin B1;2	Cyclin-B1-2	AT5G06150	0.722196	0.794656	0.35477	-0.239611	-0.413853	MA_84856g0010	0.283552	-0.159317	0.126567	-0.535968
CYCU2-1	Cyclin U2;1	Cyclin	AT2G45080	-0.662954	-0.691367	-0.683688	-0.161486	-0.504214	MA_10289079g0010	0.0302749	0.247235	0.0295436	0.03658
CYCA1-1	Cyclin A1;1	CYCA1	AT1G44110	0.838664	1.15545	0.808592	0.0741629	-0.0434041	MA_103138g0010	0.424685	-0.0854953	0.74735	0.0158026
CYCD2;1	Cyclin D2;1	Cyclin D21	AT2G22490	-0.184762	-0.258458	-0.220654	-0.237581	-0.29258	MA_162212g0010	0.0109689	-0.0988734	-0.0121333	-0.0359624
CYCB2-1	Cyclin B2;1	Cyclin-B2-1	AT2G17620	0.828866	0.851027	0.604772	0.291079	0.0471231	MA_580g0010	0.0117476	0	0	0
CDKB2-1	Cyclin-Dependent Kinase B2;1	CDKB2	AT1G76540	0.690499	0.900596	0.627911	0.143795	0.204646	MA_18404g0010	0.0236675	0.27602	0.15085	0.116824
CYCD1-1	Cyclin D1;1	Cyclin-D1-1	AT1G70210	0.391067	0.488051	0.578017	0.102869	0.108719	MA_103834g0010	0.230047	0.174067	0.27855	0.166246
CYCD3;2	Cyclin D3;2	CYCLIN D3;2	AT5G67260	0.277612	0.4574	0.358557	-0.198788	-0.107971	MA_10429174g0030	-0.187774	-0.0670238	0.404127	-0.472255
CYCD1-1	Cyclin D1;1	Cyclin-D1-1	AT1G70210	0.391067	0.488051	0.578017	0.102869	0.108719	MA_94639g0010	0.035703	-0.308068	-1.04733	-1.48788
CYCA2-2	Cyclin A2;2	Cyclin-A2-2	AT5G11300	0.343725	0.610174	0.286738	0.545051	0.568749	MA_88982g0010	0.292763	-0.354274	0.774793	-0.725139
CYCL1-1	Cyclin-Like 1;1	Cyclin-L1-1	AT2G26430	-0.17803	-0.249542	-0.230967	-0.0640635	-0.0677523	MA_10429315g0010	0.0656016	0.0283889	0.0314101	0.104536
CDC48D	Cell Division Cycle 48D	Cell division control protein 48 homolog D	AT3G53230	0.154487	-0.114737	0.126754	0.659399	0.848981	MA_10429450g0010	0.160384	-0.078111	-0.0459838	0.383339
CDC20-2	Cell Division Cycle 20-2	Cell division cycle 20.2, cofactor of APC complex	AT4G33260	0.653932	0.66784	0.479444	-0.267334	-0.295381	MA_10380053g0010	0.0262575	-0.190378	-0.450562	-0.433186
CDKB1-1	Cyclin-Dependent Kinase B1;1	Cyclin-dependent kinase B1-1	AT3G54180	0.598879	0.704897	0.482936	0.0206206	0.0803845	MA_33377g0010	-0.0334381	0.085769	0.0287939	0.109144
CDKB2-2	Cyclin-Dependent Kinase B2;2	Cyclin-dependent kinase B2-2	AT1G20930	0.545325	0.716432	0.298929	0.0093477	-0.268324	MA_920994g0010	0.330128	-0.159951	0.879904	-0.177147
ETG1	E2F Target Gene 1	Mini-chromosome maintenance complex-binding protein	AT2G40550	0.432575	0.527096	0.489791	-0.0791905	0.125023	MA_10432938g0020	0.172216	0.489345	0.896551	1.23915
