## Supplementary material for "High radiosensitivity in the conifer Norway spruce (*Picea abies*) due to less comprehensive mobilisation of protection and repair responses compared to the radiotolerant *Arabidopsis thaliana*": Table S5

### Sheet: 5. Endoreduplication
Table S5. Endoreduplication
			Arabidopsis thaliana (Log2 fold change)						Norway spruce (Picea abies) (Log2 fold change)
Gene name abbreviation	Gene Name	At.description	At.geneID	1 mGy h-1	10 mGy h-1	40 mGy h-1	100 mGy h-1	290 mGy h-1	Pa. geneID	1 mGy h-1	10 mGy h-1	40 mGy h-1	100 mGy h-1
APC5	Anaphase-Promoting Complex Subunit 5	Anaphase-promoting complex subunit 5	AT1G06590	0.161781	0.266033	0.158856	0.0259718	0.0210822	MA_1729g0010	-0.11638	0.287015	0.529903	0.926245
APC5	Anaphase-Promoting Complex Subunit 5	Anaphase-promoting complex subunit 5	AT1G06590	0.161781	0.266033	0.158856	0.0259718	0.0210822	MA_107502g0010	0.0855208	0.111409	0.714166	0.981583
APC6	Anaphase-Promoting Complex Subunit 6	Anaphase-promoting complex subunit 6	AT1G78770	0.0724197	0.282982	0.256955	-0.208803	-0.183882	MA_11915g0010	0.203164	0.338352	0.798252	0.885138
APC10	Anaphase-Promoting Complex Subunit 10	Anaphase-promoting complex subunit 10	AT2G18290	-0.193892	0.0112407	-0.0322647	-0.232323	-0.181638	MA_705998g0010	-0.06422	0.204106	0.4186	0.204363
ASK5	Arabidopsis Skp1-Like 5	Shaggy-related protein kinase epsilon	AT5G14640	0.263541	0.11926	0.0392944	0.197128	0.447722	MA_158513g0010	0.0309417	-0.00728447	-0.0756215	0.0531268
CDC6	Cell Division Cycle 6	Cell division control protein 6 homolog	AT2G29680	0.584319	0.688364	0.607057	-0.233012	-0.744739	MA_675509g0010	0.461696	-0.0431624	0.649754	-0.155244
CKS1	Cyclin-Dependent Kinase Subunit 1	Cyclin-dependent kinases regulatory subunit	AT2G27960	-0.127359	-0.12657	-0.0901032	0.0708213	-0.0949105	MA_156774g0010	0.244796	0.53143	1.11215	1.42544
ERABP1	Endoplasmic Reticulum-Associated Binding Protein 1	Auxin-binding protein 1	AT4G02980	0.0841754	0.0576363	0.205173	0.24098	0.320405	MA_10435464g0010	0.157341	0.112962	0.246359	0.159427
PRXIID	Peroxiredoxin IID	At1g60740	AT1G60740	-0.0212088	-0.920932	-0.679741	-0.144537	-0.33184	MA_10431249g0010	0.214325	0.271239	0.39985	0.613641
POLA	DNA Polymerase Alpha	DNA polymerase alpha catalytic subunit	AT5G67100	0.467212	0.677502	0.43124	-0.218387	-0.300555	MA_3471g0020	0.0581438	-0.180916	0.488064	0.149206
PC-MYB1	Plant Cell Cycle MYB 1	Homeodomain-like protein	AT4G32730	0.177972	0.177692	0.151012	-0.223224	0.0295427	MA_10426233g0010	-0.1833	-0.351173	-0.352696	-0.646689
MYB3R4	MYB Domain Protein 3R4	Transcription factor MYB3R-4	AT5G11510	0.770999	1.0154	0.631801	-0.089554	-0.0705956	MA_10426628g0010	0.00765285	-0.481632	-0.505649	-0.493061
RPN12A	Regulatory Particle Non-ATPase 12A	RPN12a	AT1G64520	-0.0216785	0.0428994	-0.0106629	0.0352208	0.0113381	MA_17736g0010	0.166818	0.313924	0.408067	0.475636
UBC10	Ubiquitin-Conjugating Enzyme 10	Ubiquitin-conjugating enzyme E2 10	AT5G53300	-0.198691	-0.396776	-0.245835	0.00891305	-0.00260292	MA_13020g0010	-0.103809	-0.00470984	0.029798	0.045726
UBC11	Ubiquitin-Conjugating Enzyme 11	Ubiquitin-conjugating enzyme E2 11	AT3G08690	-0.131783	-0.203856	-0.0554309	0.124399	0.101733	MA_194g0030	0.0435416	0.303204	0.252669	0.647321
UBC20	Ubiquitin-Conjugating Enzyme 20	Ubiquitin-conjugating enzyme E2 20	AT1G50490	0.661608	0.722573	0.451978	-0.151643	-0.279293	MA_18397g0010	0.0417648	-0.00226447	0.184005	-0.21149
