## Supplementary material for "High radiosensitivity in the conifer Norway spruce (*Picea abies*) due to less comprehensive mobilisation of protection and repair responses compared to the radiotolerant *Arabidopsis thaliana*": Table S6

### Sheet: 6. Epigenetics 
Table S6. Histone/DNA modifiers
			Arabidopsis thaliana (Log2 fold change)						Norway spruce (Picea abies) (Log2 fold change)
Gene name abbreviation	Gene Name	At.description	At.geneID	1 mGy h-1	10 mGy h-1	40 mGy h-1	100 mGy h-1	290 mGy h-1	Pa. geneID	1 mGy h-1	10 mGy h-1	40 mGy h-1	100 mGy h-1
ABCF5	ATP-Binding Cassette Subfamily F Member 5	GCN5	AT5G64840	0.306192	0.123355	0.0670324	-0.190885	0.0689803	MA_10437027g0010	-0.136641	-0.220689	-0.411285	-0.451988
AUR1	Aurora Kinase 1	AUR1	AT4G32830	0.639573	0.829487	0.478016	-0.205864	-0.0719933	MA_10434779g0010	0.20229	-0.0887103	0.711511	-0.0176378
CMT3	Chromomethylase 3	DNA (cytosine-5)-methyltransferase CMT3	AT1G69770	0.373164	0.752792	0.43443	-0.456136	-0.66827	MA_173651g0010	0.364577	-0.00716619	0.819149	-0.445042
DDM1	Decrease in DNA Methylation 1	ATP-dependent DNA helicase DDM1	AT5G66750	0.495191	0.697998	0.549578	-0.00736694	0.123747	MA_104034g0010	0.24362	-0.200274	0.378419	-0.222764
DMT1	DNA Methyltransferase 1	DNA (cytosine-5)-methyltransferase 1	AT5G49160	0.41968	0.679517	0.445025	-0.288889	-0.290436	MA_10436985g0010	0.246098	0.19421	0.40627	0.54206
IDN2	Involved in De Novo 2	Protein INVOLVED IN DE NOVO 2	AT3G48670	0.266235	0.325906	0.241161	-0.0984446	-0.250963	MA_9285293g0010	0.469744	0.0177051	0.69426	0.900642
EMF1	Embryonic Flower 1	Protein EMBRYONIC FLOWER 1	AT5G11530	0.0315887	0.00513689	-0.179085	0.000881003	0.0526181	MA_2116g0010	0.154662	0.180179	0.508961	0.941671
HTA8	Histone H2A 8	Probable histone H2A variant 2	AT2G38810	0.349384	0.585065	0.434388	-0.502643	-0.726906	MA_114554g0010	0	0.0973572	0.0114552	0
ROS1	Repressor of Silencing 1	Protein ROS1	AT2G36490	0.329178	0.464638	0.263458	0.0696511	-0.0664332	MA_282843g0010	-0.19356	-0.392973	-0.717964	-0.21132
CLF	Curly Leaf	Histone-lysine N-methyltransferase CLF	AT2G23380	0.14277	0.301419	0.151459	-0.2585	-0.223362	MA_79712g0010	-0.0152446	-0.0846804	-0.0431081	0.309078
HDA6	Histone Deacetylase 6	SIL1	AT5G63110	-0.0877455	-0.020651	-0.0516393	-0.0152717	0.0341708	MA_10427274g0010	0.335462	0.222241	0.386415	0.539936
HOS15	High Expression of Osmotically Responsive Genes 15	HOS15	AT5G67320	-0.0176291	-0.132887	-0.188862	-0.0597689	-0.115545	MA_8045470g0010	-0.340224	0.792455	0.427751	1.34567
HASPIN	Haploid Germ Cell-Specific Nuclear Protein Kinase	Serine/threonine-protein kinase haspin homolog	AT1G09450	0.394568	0.596528	0.426822	-0.243938	-0.743262	MA_10181246g0010	0.389686	0.0995474	0.92742	0.0598896
SUVH4	SU(VAR)3-9 Homolog 4	Histone-lysine N-methyltransferase, H3 lysine-9 specific SUVH4	AT5G13960	0.483428	0.579318	0.551824	0.12991	0.0665172	MA_839575g0010	0.143297	0.477997	0.628817	0.914833
