## Supplementary material for "High radiosensitivity in the conifer Norway spruce (*Picea abies*) due to less comprehensive mobilisation of protection and repair responses compared to the radiotolerant *Arabidopsis thaliana*": Table S7

### Sheet: 7. Hormones
Table S7. Hormone biosynthesis and signaling
				Arabidopsis thaliana (Log2 fold change)						Norway spruce (Picea abies) Log2 fold change
Functional pathways	Gene name abbreviation	Gene Name	At.description	At.geneID	1 mGy h-1	10 mGy h-1	40 mGy h-1	100 mGy h-1	290 mGy h-1	Pa. geneID	1 mGy h-1	10 mGy h-1	40 mGy h-1	100 mGy h-1
Auxin biosynthesis and signaling genes	PIN2	PIN-FORMED 2	WAV6	AT5G57090	0.0378997	-0.213247	-0.0111427	1.35775	0.952009	MA_10258002g0010	-0.0399595	-0.194477	-0.419169	-0.415146
	PIN3	PIN-FORMED 3	Auxin efflux carrier component 3	AT1G70940	0.301299	0.119216	0.112051	0.314992	0.54808	MA_61553g0010	-0.311747	-0.17816	-0.352691	-0.505922
	PIN4	PIN-FORMED 4	Auxin efflux carrier component	AT2G01420	-0.0241087	-0.208591	-0.333875	0.147941	0.167949	MA_100472g0010	-0.330338	-0.478262	-0.56307	-0.753659
	GH3.6	Gretchen Hagen 3.6	GH3.6	AT5G54510	0.214829	0.48418	0.347237	0.886185	0.638655	MA_100975g0010	-0.504526	-0.566741	-0.640851	-1.41301
	GH3.17	Gretchen Hagen 3.17	GH3.17	AT1G28130	0.56701	0.378244	0.432763	1.00719	0.933526	MA_16777g0010	-0.076208	-0.0330094	-0.135881	0.200468
	IAA9	Aux/IAA 9	Auxin-responsive protein IAA9	AT5G65670	-0.0671517	-0.0322135	-0.00626808	0.197334	0.0397549	MA_203952g0010	-0.073849	-0.121705	-0.149944	-0.448354
	IAA13	Aux/IAA 13	Auxin-responsive protein IAA13	AT2G33310	0.121989	0.029336	0.0880847	0.414726	0.453381	MA_84793g0010	-0.00786109	-0.511142	-0.13043	-0.604078
	IAA14	Aux/IAA 14	indole-3-acetic acid inducible 14	AT4G14550	-0.047237	0.0142061	-0.271086	0.364205	0.55049	MA_10430843g0010	-0.578272	-0.092336	-0.513986	-1.00134
	IAA26	Aux/IAA 26	Auxin-responsive protein IAA26	AT3G16500	0.0741798	-0.172722	-0.173743	0.216746	0.0157786	MA_123046g0010	-0.268787	-0.405979	-0.673992	-1.01544
	IAA27	Aux/IAA 27	Auxin-responsive protein IAA27	AT4G29080	0.272628	0.0618099	0.219415	0.56228	0.402144	MA_10431093g0030	-0.148655	-0.240833	-0.37544	-0.893246
	ABCB11	ATP-Binding Cassette B11	ABC transporter B family member 11	AT1G02520	-0.09028	-0.175547	-0.494038	1.17228	1.33707	MA_10134765g0010	0.437596	0.0837437	-0.0433908	-0.0461288
	ABCG37	ATP-Binding Cassette G37	ABC transporter G family member 37	AT3G53480	0.281735	-1.014	-0.923589	1.83384	1.09024	MA_10191470g0010	0.0456104	-0.454613	-0.478711	-0.350072
	ABCB4	ATP-Binding Cassette B4	ABC transporter B family member 4	AT2G47000	-0.111201	-0.242979	0.000845262	1.32455	0.99443	MA_10432169g0020	-0.308042	-0.291267	-0.322191	-0.118689
	ABCB15	ATP-Binding Cassette B15	ABC transporter B family member 15	AT3G28345	0.803562	0.576488	0.374235	2.14235	1.45389	MA_10432922g0010	-0.101362	-0.259893	-0.153362	-0.336234
	ARF6	Auxin Response Factor 6	Auxin response factor 6	AT1G30330	-0.0526253	-0.00376877	-0.102897	0.0632701	0.0456306	MA_10022392g0010	0.011701	-0.442106	-0.465751	-0.522518
	SAUR10	Small Auxin Up RNA 10	Protein SMALL AUXIN UP-REGULATED RNA 10	AT2G18010	0.12731	-0.0331895	0.587271	0.535263	0.750885	MA_10431380g0010	0.0368949	-0.104337	-0.0875287	-1.20992
	SAUR72	Small Auxin Up RNA 72	Auxin-responsive protein SAUR72	AT3G12830	-0.000942178	-0.372506	-0.0905013	0.236953	0.371843	MA_139427g0010	0.340545	0.696916	0.971398	0.973011
	SAUR76	Small Auxin Up RNA 76	Auxin-responsive protein SAUR76	AT5G20820	0.175009	0.254568	0.208585	0.320671	0.158043	MA_245557g0010	-0.00579357	0.398793	0.078882	0.633765
	LHY	Late Elongated Hypocotyl	LHY1	AT1G01060	1.66112	0.628949	0.699921	0.289385	1.10822	MA_102199g0010	-0.206506	-0.278843	-0.203561	-0.536307
	AUX1	Auxin Resistant 1	Auxin transporter protein 1	AT2G38120	0.175715	-0.132752	-0.189376	0.382179	0.458066	MA_10429195g0010	-0.044726	-0.361267	-0.175218	-0.632045
	FBX6	F-box Protein 6	F-box only protein 6	AT1G27340	0.0252516	0.0202241	0.156797	0.0437148	0.242812	MA_10430900g0010	0.161054	0.245729	0.302934	0.3951
	PILS2	PIN-LIKES 2	Protein PIN-LIKES 2	AT1G71090	-0.0139827	0.0386245	-0.0118696	0.274457	0.255361	MA_13545g0010	0.0311155	0.226659	0.114765	0.48717
	FLS1	Flavonol Synthase 1	Flavonol synthase/flavanone 3-hydroxylase	AT5G08640	1.16183	0.666318	0.476343	0.288153	0.48828	MA_10392761g0010	0.15185	0.127296	-0.0671822	0.247053
	CHS	Chalcone Synthase	Chalcone synthase family protein	AT5G13930	1.50571	1.07116	0.888337	0.823622	0.582185	MA_10426264g0010	0.0561491	-0.241389	-0.238621	-0.314289
	NDL1	N-MYC Downregulated-Like 1	Protein NDL1	AT5G56750	-0.252361	-0.359815	-0.438135	-0.58948	-0.370966	MA_10427395g0010	0.0117476	0	0.0276894	0.0638156
	NPF7.3	Nitrate Transporter 1/Peptide Transporter Family 7.3	Protein NRT1/ PTR FAMILY 7.3	AT1G32450	0.316835	0.304733	0.307415	2.55196	1.69171	MA_135648g0010	0.258548	0.106921	0.0318962	0.0419563
	MYB61	MYB Domain Protein 61	MYB61	AT1G09540	0.357304	0.414357	1.09781	1.48394	1.22759	MA_139238g0010	-0.116167	-0.0797063	-0.299435	-0.381702
	IP5P11	Inositol Polyphosphate 5-Phosphatase 11	Type IV inositol polyphosphate 5-phosphatase 11	AT1G47510	0.548458	0.29063	0.426885	0.854881	0.727013	MA_15408g0010	0.0490829	-0.00339293	0.287894	-0.525376
	IAMT1	Indole-3-Acetic Acid Methyltransferase 1	Indole-3-acetate O-methyltransferase 1	AT5G55250	0.486275	0.643093	0.399542	0.290081	0.153117	MA_670049g0010	0.574405	1.06391	1.06539	1.27584
	YUC9	YUCCA 9	Flavin-containing monooxygenase	AT1G04180	0.377203	-0.155179	0.826454	1.45074	1.45015	MA_215174g0010	-0.0620454	0.0134855	-0.142766	-0.673516
	AGL14	AGAMOUS-Like 14	Agamous-like MADS-box protein AGL14	AT4G11880	0.126602	-0.116996	0.0255106	1.71774	0.835185	MA_35712g0010	0.0766845	0	0	0
	MYB93	MYB Domain Protein 93	Transcription factor MYB93	AT1G34670	-0.0471066	0.0536233	0.24127	2.11515	1.70742	MA_8206949g0010	-0.185583	0.322921	-0.188715	-0.187053
	PUP1	Purine Permease 1	Purine permease 1	AT1G28230	-0.0834534	-0.217523	-0.268201	0.840646	0.312375	MA_10275578g0010	-0.419661	0.601315	-0.237037	-0.367406
	TIR1	Transport Inhibitor Response 1	TIR1	AT3G62980	0.119561	0.0695621	0.0579575	-0.134415	0.0791606	MA_100849g0020	-0.326639	-0.328162	-0.79265	-0.795505
	AIR9	Auxin-Induced in Root Cultures 9	Outer arm dynein light chain 1 protein	AT2G34680	0.13312	0.337158	0.0988897	0.117496	0.127369	MA_10437099g0030	-0.0350227	-0.591473	-0.684789	-0.731191
	CNX7	Calnexin 7	Molybdopterin synthase sulfur carrier subunit	AT4G10100	-0.0869354	-0.185592	-0.0926175	-0.0556146	-0.102536	MA_162400g0010	-0.106121	0.125529	0.0400121	0.43725
	SAR1	Secretion-Associated Ras-Related 1	SAR1	AT1G33410	0.068176	0.208807	0.0200921	-0.0806265	0.0180873	MA_33415g0010	0.0150333	0.107367	0.41159	0.508361
	ABI3	Abscisic Acid Insensitive 3	B3 domain-containing transcription factor ABI3	AT3G24650	0.034427	-0.0482058	-0.152445	0.220016	1.16558	MA_66505g0020	0.411551	0.847949	1.23125	1.43339
	E2FB	E2F Transcription Factor B	Transcription factor E2FB	AT5G22220	0.139317	0.158926	0.236287	0.159579	0.208478	MA_66734g0010	0.0890788	0.2731	0.621184	0.721187
	HY5	Elongated Hypocotyl 5	Basic-leucine zipper (bZIP) transcription factor family protein	AT5G11260	0.886478	0.308213	0.638726	0.15696	0.850986	MA_41006g0010	-0.354092	-0.317174	-0.387802	-0.730051
	LHY	Late Elongated Hypocotyl	LHY1	AT1G01060	1.66112	0.628949	0.699921	0.289385	1.10822	MA_102199g0010	-0.206506	-0.278843	-0.203561	-0.536307
	SKIP20	SKP1-Like Protein 20	F-box/kelch-repeat protein SKIP20	AT3G59940	0.78933	0.672321	0.550834	-0.0205033	0.816518	MA_751495g0010	-0.865175	-0.287375	-0.743599	-1.43679
Cytokinin metabolism and signaling	ATCKX1	Arabidopsis Cytokinin Oxidase/Dehydrogenase 1	cytokinin oxidase/dehydrogenase 1	AT2G41510	-0.219754	-0.449839	-0.21141	0.538592	0.121082	MA_17212g0010	-0.0528333	-0.0854364	-0.934427	-1.1488
	AHP1	Arabidopsis Histidine Phosphotransfer Protein 1	AHP1	AT3G21510	-0.0149726	-0.230524	0.00211568	0.901606	1.15651	MA_10427616g0010	-0.130312	-0.0868328	0.0289318	-0.200905
	CKX5	Cytokinin Oxidase/Dehydrogenase 5	Cytokinin dehydrogenase 5	AT1G75450	0.715119	-0.178216	0.661371	1.20747	0.895683	MA_10433485g0010	-0.0371399	0.130301	0.881846	0.452861
	ARR3	Arabidopsis Response Regulator 3	response regulator 3	AT1G59940	-0.152059	-0.248604	-0.209945	1.22706	0.700794	MA_111961g0010	-0.0207208	-0.0325165	-0.0372474	-0.00132175
	ARR2	Arabidopsis Response Regulator 2	response regulator 2	AT4G16110	0.99908	0.641525	0.391064	0.252049	-0.178506	MA_103946g0010	0.0199632	-0.268926	-0.288668	-0.31106
	CKX5	Cytokinin Oxidase/Dehydrogenase 5	Cytokinin dehydrogenase 5	AT1G75450	0.715119	-0.178216	0.661371	1.20747	0.895683	MA_138486g0010	0.457254	0.366494	0.0410127	0.0960201
	CKX6	Cytokinin Oxidase/Dehydrogenase 6	Cytokinin dehydrogenase 6	AT3G63440	0.463363	0.393095	0.399672	0.171452	0.0841707	MA_15597g0010	0	0	0	0
	CKX7	Cytokinin Oxidase/Dehydrogenase 7	Cytokinin dehydrogenase 7	AT5G21482	0.240934	0.317019	0.363064	-0.545121	0.148814	MA_31778g0010	0.0539598	-0.143542	-0.0603222	-0.216222
	LOG7	Lonely Guy 7	Cytokinin riboside 5'-monophosphate phosphoribohydrolase LOG7	AT5G06300	-0.0893972	0.274924	0.0277729	0.860186	0.619006	MA_139604g0010	-0.111359	-0.319065	-0.580476	-0.820796
	LOG8	Lonely Guy 8	Cytokinin riboside 5'-monophosphate phosphoribohydrolase	AT5G11950	0.412882	0.347483	0.445963	0.297997	0.426641	MA_47673g0010	-0.107326	-0.2308	-0.299596	-0.397841
	SOT8	Sulfotransferase 8	Cytosolic sulfotransferase 8	AT1G13420	0.00611961	-0.0479801	0.149512	1.8805	0.701043	MA_8529655g0010	0.57323	0.896087	0.27191	0.735441
ABA response genes	PYL4	Pyrabactin Resistance-Like 4	Abscisic acid receptor PYL4	AT2G38310	-0.258317	-0.694894	-0.521686	-0.538422	-0.246778	MA_15750g0010	-0.100462	-0.630797	-0.454369	-0.889291
	CIPK3	CBL-Interacting Protein Kinase 3	Non-specific serine/threonine protein kinase	AT2G26980	-0.526183	-0.35349	-0.808682	-0.977042	-1.02681	MA_950574g0010	0.118078	-0.208193	-0.141178	-0.613328
	PMI1	Phosphomannose Isomerase 1	Protein PLASTID MOVEMENT IMPAIRED 1	AT1G42550	0.456409	0.310137	0.0660224	-0.0540575	0.313267	MA_10427730g0010	-0.115111	-0.190425	-0.738974	-1.51113
	NCED3	9-cis-Epoxycarotenoid Dioxygenase 3	9-cis-epoxycarotenoid dioxygenase NCED3, chloroplastic	AT3G14440	0.116801	0.775825	0.773547	0.914046	1.05423	MA_10428505g0020	0.451102	0.0545039	-0.951385	-1.13996
	AKT2	Arabidopsis K+ Transporter 2	Potassium channel AKT2/3	AT4G22200	0.664722	0.603556	0.758941	0.26774	0.573727	MA_10432065g0010	-0.535737	-0.444993	-0.936297	-1.02551
	ADH1	Alcohol Dehydrogenase 1	Alcohol dehydrogenase class-P	AT1G77120	0.108888	0.245865	-0.0164832	1.19042	1.23025	MA_11645g0010	0.161148	0.588015	0.445448	0.739312
	MLP423	Major Latex Protein 423	MLP-like protein 423	AT1G24020	0.842924	0.959335	0.843	0.063082	-0.97493	MA_142117g0010	-1.27338	-1.67686	-1.85352	-1.54107
	RD22	Responsive to Desiccation 22	BURP domain protein RD22	AT5G25610	0.303948	0.625135	0.474753	0.55405	0.832731	MA_178006g0010	-0.39824	-0.240269	-0.568976	-0.856034
	ABI2	ABA Insensitive 2	AtABI2	AT5G57050	0.0768776	0.0460893	0.315488	0.488971	0.755077	MA_26265g0010	-0.2445	-0.35184	-0.716511	-0.84872
	RHA2A	RING-H2 Finger A2A	E3 ubiquitin-protein ligase RHA2A	AT1G15100	0.035236	-0.372716	0.157265	0.487076	0.514993	MA_754688g0010	-0.556348	-0.536451	-0.661209	-1.40575
	AHK5	Arabidopsis Histidine Kinase 5	Histidine kinase 5	AT5G10720	0.170529	-0.00997063	0.00619092	1.40321	1.20432	MA_117831g0010	-0.332043	0.0380056	0.144468	-0.36387
	RVE6	REVEILLE 6	Protein REVEILLE 6	AT5G52660	0.0527271	-0.0361267	0.112604	0.224592	0.434253	MA_10289482g0010	-0.0357081	-0.152372	-0.234519	-0.271706
	BFRUCT3	Beta-Fructofuranosidase 3	Acid beta-fructofuranosidase 3, vacuolar	AT1G62660	-0.0358766	0.240336	0.19352	1.15337	1.36088	MA_10430642g0020	0.125079	-0.139656	-0.399748	-0.0641747
	MYB74	MYB Domain Protein 74	Transcription factor MYB74	AT4G05100	0.445073	0.466282	0.355227	1.59889	2.29609	MA_10429002g0010	-0.483384	0.0508344	-0.52474	-0.656333
	RAP2-2	Related to AP2 2	Ethylene-responsive transcription factor RAP2-2	AT3G14230	-0.281687	-0.46979	-0.334802	0.453091	0.270744	MA_10431529g0010	-0.0389242	0.138809	-0.110107	0.0320102
	LYK3	LysM Domain Receptor-Like Kinase 3	LysM domain receptor-like kinase 3	AT1G51940	-0.749804	-0.484552	-0.625595	-0.311251	-0.324153	MA_10427414g0020	0.132582	0.0167097	0.78733	0.0702828
	NPF5.2	Nitrate Transporter 1/Peptide Transporter Family 5.2	Protein NRT1/ PTR FAMILY 5.2	AT5G46050	-0.718625	-1.52607	-1.49585	0.0253867	-0.0694855	MA_117309g0010	0	0	0	0
	ATHB-6	Arabidopsis Homeobox 6	Homeobox-leucine zipper protein ATHB-6	AT2G22430	-0.738315	-0.899483	-0.605206	0.360714	-0.219847	MA_130615g0020	-0.0558214	0.00241142	0.133531	-0.203079
	ANN1	Annexin 1	Annexin	AT1G35720	0.431407	0.963937	0.793829	1.60975	1.47414	MA_13216g0020	0.268146	0.535429	-0.367373	0.808991
	PPCK1	Phosphoenolpyruvate Carboxylase Kinase 1	Phosphoenolpyruvate carboxylase kinase 1	AT1G08650	0.450047	0.429454	0.700897	0.927914	0.85536	MA_202816g0010	-0.278935	0.757094	-0.226444	-0.243577
	ZFP3	Zinc Finger Protein 3	ZFP3 zinc finger protein	AT5G25160	0.260228	0.596743	0.70447	1.75807	1.15156	MA_123573g0010	-0.281286	0.390111	0.0201342	-0.275193
	ASPG1	Asparaginase 1	Protein ASPARTIC PROTEASE IN GUARD CELL 1	AT3G18490	0.415066	0.276824	0.395369	0.485792	0.680165	MA_135023g0010	-0.302028	0.249341	-0.238366	0.00959554
	CRK29	Cysteine-Rich Receptor-Like Kinase 29	Cysteine-rich receptor-like protein kinase 29	AT4G21410	-0.193816	-0.816854	-0.591165	-0.417456	-0.271881	MA_15696g0010	-0.075384	-0.0137521	-0.207843	-0.370284
	RCI2A	Rare Cold Inducible 2A	RCI2A	AT3G05880	0.0224595	0.18748	0.0219532	1.15156	1.04816	MA_181799g0010	-0.650865	-0.0784763	-0.174814	-0.0498683
	RFS5	RING Finger Protein S5	Probable galactinol--sucrose galactosyltransferase 5	AT5G40390	0.445326	0.0928948	0.446591	0.231793	0.810765	MA_37770g0010	0	0	0	0
	LTP3	Lipid Transfer Protein 3	Non-specific lipid-transfer protein 3	AT5G59320	0.331466	0.536514	0.508972	1.98248	2.70631	MA_7195626g0010	-0.0211389	0.324101	0.207472	0.710005
	PUB44	Plant U-box 44	RING-type E3 ubiquitin transferase	AT1G20780	-0.269173	-0.394146	-0.398874	-0.166902	-0.145205	MA_90223g0010	-0.0206947	0.596293	-0.161242	-0.125355
	GRDP1	Glycine-Rich Domain Protein 1	Glycine-rich domain-containing protein 1	AT2G22660	-0.0718185	-0.276282	-0.155321	0.685832	0.569376	MA_118260g0010	0.302819	0.0170179	0.184382	-0.0109958
	PKL	Pickle	chromatin remodeling factor CHD3 (PICKLE)	AT2G25170	0.141343	0.173426	0.0136716	0.0723915	0.10727	MA_8227330g0010	0.0528645	-0.258525	-0.0500438	-0.750439
	SLAC1	Slow Anion Channel-Associated 1	SLAC1	AT1G12480	0.360183	0.120914	0.0572326	0.422507	0.39382	MA_10428033g0010	-0.322682	-0.502442	-1.51745	-2.41843
	ENO2	Enolase 2	LOS2	AT2G36530	0.0286417	0.0124096	-0.0165826	-0.0952409	-0.00131286	MA_10428568g0010	0.522033	0.58698	0.738175	0.980421
	ABCG36	ATP-Binding Cassette G36	ABC transporter G family member 36	AT1G59870	-0.727468	-0.803764	-0.747472	0.270285	-0.480714	MA_10429293g0010	0.071787	-0.544743	-0.898749	-0.756648
	EIF6-2	Eukaryotic Translation Initiation Factor 6-2	Eukaryotic translation initiation factor 6-2	AT3G55620	0.0520541	0.0447037	0.0301184	-0.0198667	0.0599471	MA_10432966g0010	0.151111	0.239033	0.421709	0.465814
	XERICO	XERICO	Probable E3 ubiquitin-protein ligase XERICO	AT2G04240	-0.112939	0.180759	0.175739	0.559994	0.289881	MA_377693g0010	0	0	0	0
	ARF14	Auxin Response Factor 14	AP2/ERF and B3 domain-containing transcription factor ARF14	AT3G25730	-0.0707872	-0.3443	0.121341	0.949169	0.677887	MA_116574g0010	-0.0513186	0.0752661	-0.0495476	-0.049957
	DREB3	Dehydration-Responsive Element-Binding Protein 3	Dehydration-responsive element-binding protein 3	AT5G11590	-0.82124	-0.824078	-0.314192	-0.392443	-0.523613	MA_896002g0010	-0.560456	0.468657	-0.106642	0.716466
	RAV1	Related to ABI3/VP1 1	AP2/ERF and B3 domain-containing transcription factor RAV1	AT1G13260	0.540337	0.493413	0.338987	0.140076	0.424063	MA_246350g0010	0.0928252	-0.519062	-0.502602	-1.51214
Gibberelic acid (GA) biosynthesis and signaling	GID1C	Gibberellin receptor GID1C	GID1C	AT5G27320	0.0205819	0.132618	-0.0693074	0.459449	0.27537	MA_10051501g0010	-0.421871	-0.33567	-0.824068	-0.998719
	XTH24	Xyloglucan endotransglucosylase/hydrolase 24	Xyloglucan endotransglucosylase/hydrolase protein 24	AT4G30270	-0.421633	-0.899206	-0.845993	-0.0778841	-0.0910999	MA_10429505g0020	-0.545536	0.380391	-0.621954	-0.483941
	MYB68	MYB domain protein 68	At5g65790	AT5G65790	-0.15715	-0.158189	0.481343	1.84182	1.621	MA_17672g0010	0.200875	0.652054	-0.0711984	0.657935
	GA20OX2	Gibberellin 20-oxidase 2	Gibberellin 20 oxidase 2	AT5G51810	0.0303427	0.347296	0.0426603	0.571498	0.739117	MA_281894g0010	0.211213	-0.0592683	0.104273	-0.272314
	GA2	Ent-kaurene synthase (GA REQUIRING 2)	KS1	AT1G79460	-0.0168752	0.727487	0.593401	0.278701	0.426599	MA_353527g0010	0	0	0	0
	MYB33	Transcription factor MYB33	Transcription factor MYB33	AT5G06100	-0.0336707	-0.00385032	-0.0383548	0.00885741	-0.187679	MA_10208000g0010	0.31885	0.286134	0.382322	0.480289
	MGP	MGP (MAGPIE)	Uncharacterized protein At1g03840 (Fragment)	AT1G03840	0.201542	-0.0194496	0.20103	1.37073	0.812897	MA_10430137g0020	0.0458386	-0.282922	-0.543588	-0.39317
Ethylene signaling	ERF039	Ethylene-responsive transcription factor ERF039	Ethylene-responsive transcription factor ERF039	AT4G16750	-0.0461692	0.157722	0.273146	0.555741	1.26174	MA_446533g0010	0.0380346	0.096417	-0.458556	-1.1013
	ERF055	Ethylene-responsive transcription factor ERF055	Ethylene-responsive transcription factor ERF055	AT1G36060	-0.534302	-1.10577	-1.01521	-0.745738	-0.479711	MA_2040g0010	0.189164	0.0570438	-0.20301	0.384373
	ERF113	Ethylene-responsive transcription factor ERF113	Rap2.6L	AT5G13330	-0.45108	-1.30302	-1.01592	0.072883	-0.127643	MA_10274g0010	-0.784448	-0.364289	-0.396796	-0.789089
	ERF114	Ethylene-responsive transcription factor ERF114	Ethylene-responsive transcription factor ERF114	AT5G61890	-0.605661	-1.37783	-1.10553	-0.231405	-0.423568	MA_14005g0010	0	0	0	0
	RVE2	REVEILLE 2	Protein REVEILLE 2	AT5G37260	2.03451	0.759468	0.954492	0.0721931	0.598705	MA_320104g0010	-0.171474	0.0100601	-0.171533	-0.0762206
	ARR2	Response regulator 2	response regulator 2	AT4G16110	-0.178506	-0.209738	-0.220426	0.0795191	0.0377722	MA_1107014g0010	-0.136439	-0.322294	-0.391485	-0.567877
	ACS5	1-aminocyclopropane-1-carboxylate synthase 5	ETO2	AT5G65800	0.196112	-0.0333602	0.189684	0.884757	0.764094	MA_44510g0010	0.0836241	-0.078924	-0.343868	-0.622928
	ACS7	1-aminocyclopropane-1-carboxylate synthase 7	1-aminocyclopropane-1-carboxylate synthase 7	AT4G26200	-0.355752	-0.752127	-0.860729	-0.0171819	-0.26598	MA_117710g0010	-0.139745	0.734888	-0.206609	-0.177684
	AHK5	Histidine kinase 5	Histidine kinase 5	AT5G10720	0.170529	-0.00997063	0.00619092	1.40321	1.20432	MA_69583g0010	0.113721	-0.369154	-0.0533948	-0.195619
	CTR1	Constitutive triple response 1	Serine/threonine-protein kinase CTR1	AT5G03730	-0.295353	-0.612424	-0.433979	-0.0729293	-0.0640876	MA_452297g0010	0.507514	-0.0228363	-0.0110458	-0.0148225
	CHI-B	Chitinase B	Basic endochitinase B	AT3G12500	-0.0038591	-0.0756467	0.0805985	2.20492	1.88627	MA_10313114g0010	-0.78034	0.192279	-0.79661	-0.549262
	RAP2-12	Ethylene-responsive transcription factor RAP2-12	Ethylene-responsive transcription factor RAP2-12	AT1G53910	-0.216708	-0.425165	-0.354634	0.308644	0.224463	MA_10431529g0020	-0.122541	0.269426	-0.440062	-0.0132428
	EOL1	Ethylene overproducer-like 1	EOL1	AT4G02680	0.22735	0.157197	0.160372	0.206281	0.287674	MA_10434725g0010	-0.0258856	0.050259	0.142439	0.0270819
	NAC047	NAC domain containing protein 47	NAC transcription factor 47	AT3G04070	-0.456991	-1.22052	-1.2582	0.285549	-0.125155	MA_10436448g0010	-0.0288126	0.0996447	0.05763	0.13798
	EBF2	EIN3-binding F-box protein 2	EIN3-binding F-box protein 2	AT5G25350	-0.343119	-0.643268	-0.503794	0.672205	0.148316	MA_10436543g0030	-0.17773	-0.335303	-0.481117	-0.00301738
	WRKY6	WRKY DNA-binding protein 6	Uncharacterized protein At1g62300 (Fragment)	AT1G62300	-0.524883	-0.708975	-0.950061	0.125216	-0.446791	MA_212937g0010	-0.512927	0.407742	-0.354335	-0.423843
	MPK6	Mitogen-activated protein kinase 6	Mitogen-activated protein kinase	AT2G43790	-0.0907052	-0.186269	-0.172121	-0.0940709	-0.00984825	MA_2308g0010	0.0236048	0.57003	0.139785	0.0435985
	HRE1	Hypoxia responsive ERF1	Integrase-type DNA-binding superfamily protein	AT1G72360	-0.70183	-0.859974	-0.948941	-0.0818174	-0.796423	MA_84578g0010	-0.0103246	0.13714	0.223927	0.0284972
	UGT86A1	UDP-glycosyltransferase 86A1	Glycosyltransferase (Fragment)	AT2G36970	0.945929	0.334947	0.922818	0.781285	0.733751	MA_9774667g0010	-0.0856241	0.0102683	0.0408749	0.126364
	HEL	Hevein-like protein	Hevein-like preproprotein	AT3G04720	-0.404164	-0.428987	-0.00332776	0.428517	-0.325783	MA_394599g0010	0.27489	0.78974	1.15177	1.06122
Salcylic acid	LECRK41	L-type lectin-domain containing receptor kinase IV.1	L-type lectin-domain containing receptor kinase IV.1	AT2G37710	-0.3076	-0.708735	-0.374846	0.0838433	-0.00748376	MA_76027g0010	-0.241745	0.570473	0.779013	1.10572
	MYB17	Transcription factor MYB17	Transcription factor MYB41	AT3G61250	0.288828	0.103658	0.104664	-0.376297	-0.159112	MA_83918g0010	-0.211809	-0.591725	-0.963572	-1.50496
	MYB3R4	Transcription factor MYB3R-4	Transcription factor MYB3R-4	AT5G11510	0.770999	1.0154	0.631801	-0.089554	-0.0705956	MA_10426628g0010	0.00765285	-0.481632	-0.505649	-0.493061
	MYB4	Transcription repressor MYB4	Transcription repressor MYB4	AT4G38620	0.228661	-0.0888252	0.360788	-0.222839	0.227945	MA_55123g0010	-0.236395	0.518668	1.0488	1.61339
	MYB107	Transcription factor MYB107	At3g02940	AT3G02940	-0.14255	0.047545	0.143448	1.32918	1.20801	MA_10427849g0010	-0.0207208	-0.0325165	-0.0372474	-0.0337902
	TRFL10	Telomere repeat-binding factor-like protein 10	TRF-like 10 (Fragment)	AT5G03780	-0.0221618	0.0264281	0.521796	1.34523	2.23597	MA_10427859g0010	-0.303628	-0.163413	-0.166536	0.136539
	DMR6	DOWNY MILDEW RESISTANCE 6	Protein DOWNY MILDEW RESISTANCE 6	AT5G24530	-0.415119	-0.987161	-1.03346	-0.0413526	-0.35513	MA_10432259g0010	-0.147272	-0.142565	-0.168495	-0.118598
	GSTU7	Glutathione S-transferase U7	Glutathione S-transferase U7	AT2G29420	-0.0192439	-0.378246	-0.125645	0.764674	0.819067	MA_127794g0010	-0.0419924	0.197194	-0.0364392	-0.0417659
	KTI1	Kunitz trypsin inhibitor 1	Kunitz trypsin inhibitor 1	AT1G73260	-0.446988	-0.910556	-0.625967	0.63195	1.43633	MA_14420g0010	-0.033619	0.228278	0.68457	0.0657131
	WRKY18	WRKY transcription factor 18	WRKY like transcription factor	AT4G31800	-0.626971	-0.756079	-0.937146	0.296083	-0.603513	MA_381058g0010	-0.0207208	-0.0162823	-0.0210132	-0.017556
	RAX3	REGULATOR OF AXILLARY MERISTEMS 3	RAX3	AT3G49690	-0.142849	0.26483	0.11199	1.26119	1.01698	MA_7724066g0010	0	0	0	0
	DLO1	DMR6-LIKE OXYGENASE 1	Protein DMR6-LIKE OXYGENASE 1	AT4G10500	-0.0823765	-0.108091	0.0421067	0.628471	0.455158	MA_168276g0010	-0.515388	-0.335928	-1.05996	-0.996795
	HSR4	HEAT STRESS-RESPONSIVE 4	Protein HYPER-SENSITIVITY-RELATED 4	AT3G50930	-0.172668	-0.151313	0.0388223	0.460933	-0.0767834	MA_716242g0010	0.300169	0.666203	0.511754	1.15392
Jasmonic acid	LOX1	Linoleate 9S-lipoxygenase 1	Linoleate 9S-lipoxygenase 1	AT1G55020	0.0693173	0.0169356	0.11988	1.19113	0.843777	MA_10427506g0010	0.0784312	1.06893	1.15605	0.24868
Brassinosteroid	ASK8	Arabidopsis SKP1-like 8	Shaggy related protein kinase theta	AT4G00720	-0.288724	-0.322445	-0.286267	-0.00318911	-0.0342448	MA_10428024g0010	-0.357731	-0.220802	-0.48487	-0.48945
	BRH1	Brassinosteroid-responsive RING protein 1	BRH1 RING finger protein	AT3G61460	-0.106386	-0.288526	-0.127446	0.254757	0.317329	MA_15116g0010	-0.907447	-1.07371	-1.32987	-1.81471
	CYP734A1	Cytochrome P450 734A1	CYP734A1	AT2G26710	0.163066	0.121243	-0.316704	0.531346	0.496665	MA_3670g0010	-0.254298	-0.179314	-0.189896	-0.486304
	CYP85A1	Cytochrome P450 85A1	Cytochrome P450 85A1	AT5G38970	0.700477	0.481056	0.986815	0.469016	0.585336	MA_36026g0010	0	0	0	0
	CYP90C1	Cytochrome P450 90C1	ROT3	AT4G36380	0.126097	0.396494	0.565905	0.622811	0.528156	MA_47147g0010	0.0560446	0	0.121579	0.0610999
	CYP90D1	Cytochrome P450 90D1	CYP90D1	AT3G13730	-0.527881	-0.307517	-0.661414	-0.375642	-0.990512	MA_10432868g0020	-0.15806	0.441096	-0.0806309	0.51216
	BAT1	Brassinosteroid-related acyltransferase 1	Brassinosteroid-related acyltransferase 1	AT4G31910	0.722614	0.332922	0.466219	1.00311	0.87174	MA_49980g0020	-0.036955	-0.0162823	-0.0372474	-0.0337902
