## Supplementary material for "High radiosensitivity in the conifer Norway spruce (*Picea abies*) due to less comprehensive mobilisation of protection and repair responses compared to the radiotolerant *Arabidopsis thaliana*": Table S8

### Sheet: 8. Antioxidants 
Table S8. Antioxidants biosynthesis and signaling
				Arabidopsis thaliana (Log2 fold change)						Norway spruce (Picea abies) (Log2 fold change)
Functional pathways	Gene Name abbreviation	Gene name	At.description	At.geneID	1 mGy h-1	10 mGy h-1	40 mGy h-1	100 mGy h-1	290 mGy h-1	Pa. geneID	1 mGy h-1	10 mGy h-1	40 mGy h-1	100 mGy h-1
Glutathione	GSTU7	Glutathione S-transferase tau 7	Glutathione S-transferase U7	AT2G29420	-0.0192439	-0.378246	-0.125645	0.764674	0.819067	MA_2168g0020	0.328069	0.0980471	0.461818	0.976127
	GSTU22	Glutathione S-transferase tau 22	Glutathione S-transferase U22	AT1G78340	0.120957	-0.465939	-0.536768	1.55796	1.26874	MA_10039253g0010	0.536427	0.600033	0.989649	0.533145
	GSH2	Glutathione synthetase 2	Glutathione synthetase, chloroplastic	AT5G27380	-0.261276	-0.249903	-0.195048	-0.0412288	-0.474239	MA_10435674g0010	0.0961234	0.263983	0.260398	0.235766
	GGCT2;1	Gamma-glutamyl cyclotransferase 2;1	Gamma-glutamylcyclotransferase 2-1	AT5G26220	0.894908	0.622468	0.364391	-0.205899	-0.230608	MA_59443g0010	-0.831211	-0.231746	-0.562134	-0.715474
	GSTU20	Glutathione S-transferase tau 20	Glutathione S-transferase U20	AT1G78370	1.11822	0.970754	0.633287	0.644747	0.0516801	MA_48898g0010	0.415187	0.283851	0.458474	0.648581
	ATGR1	Arabidopsis thaliana growth regulator 1	Glutathione reductase, cytosolic	AT3G24170	0.520713	0.395606	0.298196	0.0842583	0.261333	MA_10309205g0010	-0.0882746	0.115373	0.0862311	0.271657
	GSTF9	Glutathione S-transferase phi 9	GSTF9	AT2G30860	0.259577	0.396387	0.446313	0.910287	0.461946	MA_10426249g0010	-0.30528	0.0392743	-0.235203	-0.736839
	GSTU26	Glutathione S-transferase tau 26	Glutathione S-transferase U26	AT1G17190	-0.271682	0.320369	0.131414	1.19008	1.30517	MA_10429525g0010	0.720648	0.422952	0.562383	0.551738
	GGT3	Gamma-glutamyl transpeptidase 3	Glutathione hydrolase 3	AT4G29210	0.0757129	0.0363733	0.188261	0.59291	0.205655	MA_10430965g0010	0.242819	0.151288	0.0150211	-0.0753178
	GSTU17	Glutathione S-transferase tau 17	Glutathione S-transferase U17	AT1G10370	0.656421	0.696662	0.672615	-0.0793822	0.590038	MA_10434037g0010	0.123767	0.646933	0.59099	0.384992
	GSTU17	Glutathione S-transferase tau 17	Glutathione S-transferase U17	AT1G10370	0.656421	0.696662	0.672615	-0.0793822	0.590038	MA_8315329g0010	1.01771	1.35052	1.13118	1.61119
	GSTF2	Glutathione S-transferase phi 2	Glutathione S-transferase F2	AT4G02520	-0.60943	-0.937549	-0.538838	-0.326077	-0.928309	MA_336892g0010	0.349708	0.00550213	0.218022	0.00273639
	GSTU16	Glutathione S-transferase tau 16	Glutathione S-transferase U16	AT1G59700	0.451846	0.163935	0.417079	-0.0646524	0.502061	MA_4820g0010	-0.355797	-0.186751	-0.0953016	-0.285897
	GSTL3	Glutathione S-transferase lambda 3	Glutathione S-transferase L3	AT5G02790	-0.0723856	0.0611543	0.0556429	0.0693807	-0.037372	MA_10145917g0010	0.47407	0.206111	0.280173	0.425173
	GSTU18	Glutathione S-transferase tau 18	Glutathione S-transferase U18	AT1G10360	0.089589	0.0876551	0.130376	-0.173667	0.221276	MA_10434037g0020	0.529003	1.19277	0.69678	1.23374
	GSTU18	Glutathione S-transferase tau 18	Glutathione S-transferase U18	AT1G10360	0.089589	0.0876551	0.130376	-0.173667	0.221276	MA_406744g0010	-0.142287	0.881123	0.564433	1.05448
	GSTF10	Glutathione S-transferase phi 10	Glutathione S-transferase F10	AT2G30870	-0.287434	-0.315427	0.135517	0.354777	-0.3347	MA_137828g0010	-0.379255	-0.0206315	-0.174679	-0.962467
	GSTU15	Glutathione S-transferase tau 15	GSTU15	AT1G59670	-0.0321096	-0.0321747	-0.0329562	-0.0261192	-0.0333291	MA_8443026g0010	0.511183	0.995925	1.31929	1.11469
	GSTU25	Glutathione S-transferase tau 25	Glutathione S-transferase U25	AT1G17180	0.088056	0.0526097	0.35415	1.62557	0.56795	MA_8898639g0010	-0.0298358	0.24335	0.0464512	0.393513
	GSH1	Glutamate-cysteine ligase (GSH1)	Glutamate--cysteine ligase, chloroplastic	AT4G23100	0.109744	0.1167	0.0565834	0.0718162	0.000351328	MA_14697g0010	0.0784987	0.166073	0.241886	0.340005
	GLY3	Glyoxalase 3	Persulfide dioxygenase ETHE1 homolog, mitochondrial	AT1G53580	-0.381131	-0.168189	-0.503947	0.524477	0.0396434	MA_410g0020	0.0615413	-0.575059	-0.227704	-0.651865
Dihydro-flavonol reductases	DFRA	Dihydroflavonol 4-reductase	Dihydroflavonol reductase	AT5G42800	1.27436	1.20133	0.897258	0.947164	0.66782	MA_23704g0010	-0.153384	-0.535673	-0.390664	-1.03976
	DFRA	Dihydroflavonol 4-reductase	Dihydroflavonol reductase	AT5G42800	1.27436	1.20133	0.897258	0.947164	0.66782	MA_647658g0010	-0.394046	-0.271918	-0.751754	-1.02701
	DFRA	Dihydroflavonol 4-reductase	Dihydroflavonol reductase	AT5G42800	1.27436	1.20133	0.897258	0.947164	0.66782	MA_52620g0010	0.31058	0.433687	0.288019	1.02745
Flavonols	PCBER1	Phenylcoumaran benzylic ether reductase 1	Isoflavone reductase homolog PCBER1	AT4G39230	0.114836	0.0432973	0.279601	-0.197147	-0.0964522	MA_10431923g0010	0.0210782	0.682933	1.0701	1.03708
	FLS1	Flavonol synthase 1	Flavonol synthase/flavanone 3-hydroxylase	AT5G08640	1.16183	0.666318	0.476343	0.288153	0.48828	MA_10435737g0020	0.4148	0.69084	0.111392	0.869932
	FLS1	Flavonol synthase 1	Flavonol synthase/flavanone 3-hydroxylase	AT5G08640	1.16183	0.666318	0.476343	0.288153	0.48828	MA_4711g0010	-0.124041	-0.287699	-0.611864	-1.17419
	OMT1	O-methyltransferase 1	Flavone 3'-O-methyltransferase 1	AT5G54160	-0.180788	-0.312913	-0.273606	-0.104902	-0.0623248	MA_165197g0010	-0.250063	-0.665371	-0.00538029	-1.43029
	HY5	Elongated hypocotyl 5	Basic-leucine zipper (bZIP) transcription factor family protein	AT5G11260	0.886478	0.308213	0.638726	0.15696	0.850986	MA_41006g0010	-0.354092	-0.317174	-0.387802	-0.730051
Anthocyanine	LDOX	Leucoanthocyanidin dioxygenase	AT4G22880 protein	AT4G22880	1.37164	1.33657	1.00917	1.01768	0.756142	MA_5518780g0010	0.129346	0.441865	0.58198	1.35832
	ERECTA	ERECTA receptor kinase	LRR receptor-like serine/threonine-protein kinase ERECTA	AT2G26330	0.128667	0.301954	0.169697	-0.241785	-0.345855	MA_5043742g0010	-0.194863	-0.820942	-0.671167	-1.26059
Peroxidase	PER52	Peroxidase 52	Peroxidase 52	AT5G05340	-0.295289	-0.569648	-0.040714	-0.924332	-0.940653	MA_38395g0020	-0.390135	-0.369365	-0.713658	-0.780513
	PER52	Peroxidase 52	Peroxidase 52	AT5G05340	-0.295289	-0.569648	-0.040714	-0.924332	-0.940653	MA_96757g0010	-0.223825	1.02895	0.111761	1.10297
	PER3	Peroxidase 3	Peroxidase	AT1G05260	0.105322	0.872588	1.19291	2.02609	1.8846	MA_412995g0010	0.0710807	0.798647	0.566535	1.03428
	APX3	Ascorbate peroxidase 3	L-ascorbate peroxidase 3	AT4G35000	-0.151212	-0.0326967	-0.025117	-0.039575	0.0835183	MA_1920881g0010	0.141045	0.167423	0.300069	0.562191
	CHS	Chalcone synthase	Chalcone synthase family protein	AT5G13930	1.50571	1.07116	0.888337	0.823622	0.582185	MA_20764g0010	0.0970797	0.231939	0.120671	0.671916
	CHS	Chalcone synthase	Chalcone synthase family protein	AT5G13930	1.50571	1.07116	0.888337	0.823622	0.582185	MA_219828g0010	0.15892	0.593142	0.45151	0.687009
	CHS	Chalcone synthase	Chalcone synthase family protein	AT5G13930	1.50571	1.07116	0.888337	0.823622	0.582185	MA_10108064g0010	-0.0276754	-6.42552e-05	-0.00638299	0.0416005
Superoxide dismutase	CSD1	Copper/zinc superoxide dismutase 1	Superoxide dismutase	AT1G08830	0	0	0	0	0.36	MA_10431443g0010	0	0	0	0
	FSD3	Iron superoxide dismutase 3	Superoxide dismutase	AT5G23310	0	0.42	0.39	-0.42	-0.49	MA_10195165g0010	0	0	0	0
Catalase	CAT3	Catalase 3	catalase 3	AT1G20620	0	0.325823	0	0.67	0	MA_39041g0010	0	0	0	0
Others	PAL2	Phenylalanine ammonia-lyase 2	Phenylalanine ammonia-lyase 2	AT3G53260	0.463498	0.395201	0.363359	-0.142399	0.0721538	MA_123220g0010	-0.259639	0.0110448	-0.320057	-0.189532
	CYP90A1	Cytochrome P450 90A1	DWF3	AT5G05690	-0.17041	-0.228349	-0.301612	0.0567354	-0.0652122	MA_6685g0010	0.0374591	-0.145671	-0.133385	-0.504239
