## Supplementary material for "High radiosensitivity in the conifer Norway spruce (*Picea abies*) due to less comprehensive mobilisation of protection and repair responses compared to the radiotolerant *Arabidopsis thaliana*": Table S9

### Sheet: 9. Cell wall 
Table S9. Cell wall organisation and maintanance
				Arabidopsis thaliana (Log2 fold change)						Norway spruce (Picea abies) (Log2 fold change)
Functional pathways	Gene Name abbreviation	GeneName	At.description	At.geneID	1 mGy h-1	10 mGy h-1	40 mGy h-1	100 mGy h-1	290 mGy h-1	Pa. geneID	1 mGy h-1	10 mGy h-1	40 mGy h-1	100 mGy h-1
Chitin biosynthesis and metabolism	CHI-B	Chitinase B	Basic endochitinase B	AT3G12500	-0.0038591	-0.0756467	0.0805985	2.20492	1.88627	MA_10313114g0010	-0.78034	0.192279	-0.79661	-0.549262
	CTL1	Chitinase-like protein 1	Chitinase-like protein 1	AT1G05850	0.047388	0.261079	0.182972	0.24523	0.325059	MA_224992g0010	-0.21644	0.171532	-0.243668	0.0885266
Lignin biosynthesis and metabolism	LAC3	Laccase 3	Laccase-3	AT2G30210	-0.0910428	0.543711	0.920048	1.62321	1.6857	MA_10430789g0010	-0.071622	-0.371105	-0.750652	0.0345697
	LAC5	Laccase 5	Laccase-5	AT2G40370	0.221631	0.0763757	0.427659	2.59502	2.04551	MA_10428927g0020	0.105755	-0.087132	-0.0376047	0.0409348
	LAC11	Laccase 11	Laccase-11	AT5G03260	0.392123	0.591456	0.147578	0.570048	0.393175	MA_28768g0010	-0.186427	-0.466076	-1.52412	-2.57035
	LAC12	Laccase 12	Laccase-12	AT5G05390	-0.0477493	0.0308235	0.128859	2.27709	2.15674	MA_10312351g0010	-0.0207208	-4.81084e-05	0.0114552	-0.00132175
	KIN4A	Protein kinase 4A	Kinesin-like protein KIN-4A	AT5G47820	0.181276	0.114661	0.123736	0.154505	0.274287	MA_905990g0010	-0.0976421	-0.115035	-0.0839905	-0.269606
	CAD8	Cinnamyl alcohol dehydrogenase 8	Cinnamyl alcohol dehydrogenase 8	AT4G37990	-0.201575	-0.0970527	-0.109517	0.041519	-0.0695959	MA_10427985g0010	-0.0755906	0.487943	1.00211	1.08424
	CAD7	Cinnamyl alcohol dehydrogenase 7	ELI3-1	AT4G37980	0.276213	0.461851	0.306522	-0.0169206	0.279955	MA_10427985g0020	0.168674	0.598326	1.11753	0.998603
	DGD1	Digalactosyldiacylglycerol synthase 1	DGD1	AT3G11670	0.506384	0.27797	0.365926	0.273097	0.624179	MA_10136525g0010	0.149951	-0.0123991	-0.59459	-0.346491
	CAD1	Cinnamyl alcohol dehydrogenase 1	CAD1	AT1G72680	-0.45854	-0.441025	-0.523177	0.129429	-0.217156	MA_10435422g0020	0.434885	0.171251	0.607267	0.114583
Xyloglucan biosynthesis and metabolism	XTH5	Xyloglucan endotransglucosylase/hydrolase 5	Xyloglucan endotransglucosylase/hydrolase	AT5G13870	-0.321775	-0.33619	-0.0883568	-0.232204	-0.090492	MA_10428415g0010	-0.00360721	0.23102	-0.211105	1.00765
	XTH9	Xyloglucan endotransglucosylase/hydrolase 9	Xyloglucan endotransglucosylase/hydrolase (Fragment)	AT4G03210	0.197759	0.595928	0.0358334	-0.119183	-0.227563	MA_10433908g0010	-0.255705	0.770914	0.709463	1.39193
	XTH12	Xyloglucan endotransglucosylase/hydrolase 12	Probable xyloglucan endotransglucosylase/hydrolase protein 12	AT5G57530	0.028138	0.0474931	0	1.1078	0.673673	MA_8261658g0010	0.232705	0.174515	0.272682	0.0459618
	XTH24	Xyloglucan endotransglucosylase/hydrolase 24	Xyloglucan endotransglucosylase/hydrolase protein 24	AT4G30270	-0.421633	-0.899206	-0.845993	-0.0778841	-0.0910999	MA_10429505g0020	-0.545536	0.380391	-0.621954	-0.483941
	XTH25	Xyloglucan endotransglucosylase/hydrolase 25	Probable xyloglucan endotransglucosylase/hydrolase protein 25	AT5G57550	-0.585078	-1.00802	-1.206	-1.1136	-0.815287	MA_11177g0010	-0.569952	-0.0147248	-0.693389	-0.694288
	XTH32	Xyloglucan endotransglucosylase/hydrolase 32	Probable xyloglucan endotransglucosylase/hydrolase protein 32	AT2G36870	0.700648	0.932028	0.741437	0.468235	1.08368	MA_926271g0010	-0.0598531	-0.175955	-0.12492	-0.112697
Cellulose biosynthesis	CESA3	Cellulose synthase A3	Cellulose synthase A catalytic subunit 3	AT5G05170	-0.0590376	0.115581	-0.0973825	0.00785927	0.0887686	MA_4943g0010	-0.0382751	0.154258	0.211688	0.577371
	CESA5	Cellulose synthase A5	Cellulose synthase A catalytic subunit 5	AT5G09870	0.423591	0.48435	0.301589	0.1257	0.561386	MA_10426044g0010	0.0230432	-0.386759	-0.868904	-0.856744
	CSLE1	Cellulose synthase-like E1	Cellulose synthase-like protein E1	AT1G55850	0.419097	0.184831	0.43155	0.551033	0.537707	MA_385109g0010	0.044216	0.0324203	0	0
	CSLE1	Cellulose synthase-like E1	Cellulose synthase-like protein E1	AT1G55850	0.419097	0.184831	0.43155	0.551033	0.537707	MA_920549g0010	0.259402	0.0474067	-0.388363	-0.160957
	GH9B15	Glycosyl hydrolase family 9B15	Endoglucanase 20	AT4G23560	-0.00356293	-0.0300676	-0.033497	0.399862	0.954849	MA_13829g0010	-0.439493	-0.372113	-1.49337	-2.40235
	GH9C2	Glycosyl hydrolase family 9C2	Endoglucanase 6	AT1G64390	0.487288	0.514293	0.708214	0.61206	0.931698	MA_19509g0020	-0.164467	-0.360346	-0.300794	-0.819724
	GH9B15	Glycosyl hydrolase family 9B15	Endoglucanase 20	AT4G23560	-0.00356293	-0.0300676	-0.033497	0.399862	0.954849	MA_227276g0010	-0.594747	-0.87564	-1.76935	-2.63016
	GH9C2	Glycosyl hydrolase family 9C2	Endoglucanase 6	AT1G64390	0.487288	0.514293	0.708214	0.61206	0.931698	MA_127108g0010	0.251022	-0.0917687	0.0915836	0.128741
	GH9B13	Glycosyl hydrolase family 9B13	Endoglucanase 17	AT4G02290	0.640004	0.5919	0.607235	0.519055	0.20195	MA_2008916g0010	0.201013	-0.45738	-0.873117	-0.392973
Expansisn	EXPA8	Expansin A8	Expansin-A8	AT2G40610	0.492387	0.101997	0.512565	0.48661	0.9529	MA_100868g0010	-0.442526	-0.0886452	-0.282573	-1.05233
	EXPA4	Expansin A4	Expansin-A4	AT2G39700	0.541947	0.474566	0.586867	0.700639	0.687393	MA_10425823g0010	-0.0824843	-0.168358	-0.275778	-0.51584
	EXPA16	Expansin A16	Expansin-A16	AT3G55500	-0.157891	0.0665772	-0.292012	0.0133462	0.224877	MA_103404g0010	-0.335657	-0.155817	-0.428042	-0.893602
	EXPB3	Expansin B3	EXPB3	AT4G28250	1.03909	0.939926	1.0726	0.841423	1.1202	MA_62463g0010	-0.214693	-0.188704	-0.172993	-0.667254
Pectin metbolism	HHT1	Histone H3.1	Omega-hydroxypalmitate O-feruloyl transferase	AT5G41040	-0.213513	-0.0702947	0.135986	2.16255	2.28784	MA_10427950g0010	0	0	0	0
	PMEPCRF	Pectin methylesterase PCRF	pectin methylesterase PCR fragment F	AT5G53370	0.359836	0.0204341	0.161141	0.27549	0.337211	MA_101025g0010	0.074563	0.48764	0.180879	0.309484
	BOR2	Boron transporter 2	Probable boron transporter 2	AT3G62270	0.41612	0.140697	0.113143	1.97887	1.4694	MA_41101g0010	0.167181	-0.074373	-0.417478	-0.801391
	QRT1	QUARTET1	Pectinesterase QRT1	AT5G55590	0.255328	0.472844	0.250646	1.82179	1.46455	MA_10426767g0020	0.108705	-0.257299	0.339179	-0.110948
	BOR2	Boron transporter 2	Probable boron transporter 2	AT3G62270	0.41612	0.140697	0.113143	1.97887	1.4694	MA_101395g0010	-0.482463	-0.192796	-0.394363	-0.0241642
Suberin biosynthesis	GPAT5	Glycerol-3-phosphate acyltransferase 5	Glycerol-3-phosphate acyltransferase 5	AT3G11430	0.050738	0.162197	0.170661	2.8625	2.97755	MA_10434609g0020	0.260476	0.351218	0.470708	0.0300295
	KCS2	3-Ketoacyl-CoA synthase 2	3-ketoacyl-CoA synthase 2	AT1G04220	0.332125	0.0891785	0.297569	2.32656	2.6919	MA_129773g0010	0	0	0	0
	CYP86B1	Cytochrome P450 86B1	Cytochrome P450 86B1	AT5G23190	0.145879	0.375073	0.175145	2.76008	2.71702	MA_10178635g0020	0	0	0	0
	ABCG2	ATP-binding cassette G2	ABCG2	AT2G37360	0.0959789	0.12276	0.161592	2.11121	1.52405	MA_10432886g0010	0.255292	-0.0654045	-0.190535	-0.26752
	FAR4	Fatty acyl-CoA reductase 4	Probable fatty acyl-CoA reductase 4	AT3G44540	-0.0281653	0.227638	-0.0901477	2.45945	2.08401	MA_10428159g0010	-0.350418	-0.350299	-1.26173	-1.70673
	FAR1	Fatty acyl-CoA reductase 1	Fatty acyl-CoA reductase 1	AT5G22500	0.174202	0.0564992	0.106315	0.56558	0.869774	MA_10428856g0010	-0.434351	-0.222665	-1.28223	-1.76586
Cell wall organisation	PXC1	Phloem xylem cysteine-rich receptor-like kinase 1	Leucine-rich repeat receptor-like protein kinase PXC1	AT2G36570	0.8592	0.388694	0.723139	1.02706	0.873533	MA_93134g0010	-0.261321	-0.239728	-0.43035	-0.764328
	BAM1	BARELY ANY MERISTEM 1	Leucine-rich repeat receptor-like serine/threonine-protein kinase BAM1	AT5G65700	0.045046	0.111947	0.0233691	0.245492	0.231472	MA_943683g0010	-0.032365	-0.198353	-0.306978	-0.252466
	EP3	Endopeptidase 3	EP3	AT3G54420	-0.345404	-1.11249	-0.665216	-0.0915822	0.0190888	MA_10099693g0010	-0.0878571	0.162252	0.3585	0.0777223
	CASP2	Casparian strip membrane domain protein 2	Casparian strip membrane protein 2	AT3G11550	-0.214642	0.4446	0.658555	1.33356	1.53201	MA_1041g0010	-0.468331	0.176725	0.10634	0.0868614
	AGAL2	Alpha-galactosidase 2	Alpha-galactosidase 2	AT5G08370	-0.0853339	0.0882023	0.12014	-0.139421	-0.00854812	MA_179817g0010	0.290625	0.801309	0.736585	1.3811
	XYL1	Xylosidase 1	Alpha-xylosidase 1	AT1G68560	-0.0430718	0.22009	0.133318	0.277031	0.374228	MA_102800g0010	0.395428	0.316338	0.264258	0.640152
	CALS5	Callose synthase 5	Callose synthase 5	AT2G13680	0.412348	0.497817	0.272261	-0.210464	-0.191002	MA_10428413g0040	-0.0350347	-0.256271	-0.581865	-1.31213
	EFR	EF-Tu receptor	LRR receptor-like serine/threonine-protein kinase EFR	AT5G20480	-0.997756	-1.2612	-1.05638	-0.256441	-0.561055	MA_378878g0010	0.0513634	0.285196	0.315285	-0.293593
	IOS1	Impaired Oomycete Susceptibility 1	LRR receptor-like serine/threonine-protein kinase IOS1	AT1G51800	-0.55783	-1.20955	-0.968228	-0.127845	-0.0848687	MA_45625g0010	0	0.153738	0.00667898	0.0151347
	FAR2	Fatty acyl-CoA reductase 2	Fatty acyl-CoA reductase	AT3G11980	0	0	0	0	0.006306	MA_11960g0010	-0.0619655	-0.452035	-0.785214	-1.75128
	FACT	Facilitates Chromatin Transcription	Fatty alcohol:caffeoyl-CoA acyltransferase	AT5G63560	0.0551977	0.13552	-0.0106087	2.33367	1.82607	MA_10152750g0010	0	0	0	0
