## Supplementary material for "High radiosensitivity in the conifer Norway spruce (*Picea abies*) due to less comprehensive mobilisation of protection and repair responses compared to the radiotolerant *Arabidopsis thaliana*": Table S10

### Sheet: 10. Photosynthesis
Table S10. Genes involved in Photosynthesis
				Arabidopsis thaliana (Log2 fold change)						Norway spruce (Picea abies) (Log2 fold change)
Gene Name Abbreviation	Gene name	At.description	At.geneID	1 mGy h-1	10 mGy h-1	40 mGy h-1	100 mGy h-1	290 mGy h-1	Pa. geneID	1 mGy h-1	10 mGy h-1	40 mGy h-1	100 mGy h-1
PSAG	Photosystem I subunit G	Photosystem I reaction center subunit V, chloroplastic	AT1G55670	-0.0405748	0.0396247	-0.0494732	-0.149737	0.120598	MA_100910g0020	-0.366279	-0.0702157	-0.485164	-0.849528
PSAA	Photosystem I subunit A	Photosystem I P700 chlorophyll a apoprotein A1	ATCG00350	-0.0267197	0.000294904	0.0259566	1.26394	1.13516	MA_103963g0010	-0.0305317	0.0563824	-0.264141	-0.374069
PPC3	Phosphoenolpyruvate carboxylase 3	Phosphoenolpyruvate carboxylase 3	AT3G14940	0.172314	0.503077	0.133763	1.44445	0.418982	MA_10430987g0020	0.0287323	0.647868	0.312626	-0.0306149
LHCA1	Light-harvesting complex I chlorophyll a/b binding protein 1	Chlorophyll a-b binding protein, chloroplastic	AT3G54890	-0.0740155	-0.00117448	-0.0197309	-0.233819	-0.0806172	MA_10431493g0010	-0.29955	-0.0225563	-0.405677	-0.702782
PFP-ALPHA1	Pyrophosphate--fructose 6-phosphate 1-phosphotransferase alpha subunit	Pyrophosphate--fructose 6-phosphate 1-phosphotransferase subunit alpha	AT1G20950	0.19279	0.375752	0.186582	-0.132766	-0.0397726	MA_10432006g0010	0.206971	0.456197	0.346469	0.532365
PFP-ALPHA1	Pyrophosphate--fructose 6-phosphate 1-phosphotransferase alpha subunit	Pyrophosphate--fructose 6-phosphate 1-phosphotransferase subunit alpha	AT1G20950	0.19279	0.375752	0.186582	-0.132766	-0.0397726	MA_10432006g0020	0.220137	0.505873	0.390694	0.557422
HCF136	High chlorophyll fluorescence 136	photosystem II stability/assembly factor, chloroplast (HCF136)	AT5G23120	0.0985594	0.125694	-0.0559522	-0.290701	0.0610329	MA_10433328g0010	-0.100708	-0.182836	-0.365517	-0.729406
PORB	Protochlorophyllide oxidoreductase B	Protochlorophyllide reductase B, chloroplastic	AT4G27440	-0.354699	0.139049	-0.3568	0.0850554	-0.420028	MA_10433385g0020	0.0501403	-0.0909567	0.0369689	-0.85496
PORA	Protochlorophyllide oxidoreductase A	NADPH-protochlorophyllide oxidoreductase	AT5G54190	-0.485162	-0.0234781	-0.430017	-0.251127	-1.49166	MA_10433385g0030	0.120823	-0.281055	-0.00499462	-0.739394
CRD1	Copper response defect 1	Magnesium-protoporphyrin IX monomethyl ester	AT3G56940	0.147626	0.264216	0.109325	-0.276956	0.170578	MA_10433955g0010	-0.333818	-0.425137	-0.599547	-0.906991
CYFBP	Cytochrome b6f complex iron-sulfur subunit	Fructose-1,6-bisphosphatase, cytosolic	AT1G43670	-0.175135	-0.0555516	-0.267623	-0.19657	-0.148069	MA_104409g0010	-0.277487	-0.211922	-0.660331	-1.08076
PSAB	Photosystem I subunit B	Photosystem I P700 chlorophyll a apoprotein A2	ATCG00340	0.0154661	-0.0423774	0.0147282	1.19825	1.0885	MA_173626g0010	-0.069838	0.262336	-0.111707	-0.3001
PSBB	Photosystem II reaction center protein B	Photosystem II CP47 reaction center protein	ATCG00680	-0.117992	-0.119935	-0.00331716	1.05565	0.867691	MA_179152g0010	0	0	0	0.0149125
NDHC	NADH dehydrogenase subunit C	NAD(P)H-quinone oxidoreductase subunit 3, chloroplastic	ATCG00440	0.108877	0.141607	0.0528137	1.51693	1.37088	MA_29120g0010	0.466972	0.201362	-0.00431509	-0.476006
RBCS-1A	Ribulose bisphosphate carboxylase small chain 1A	Ribulose bisphosphate carboxylase small chain	AT1G67090	0.29583	0.296842	0.173529	-0.416707	0.102258	MA_10239665g0010	0.320921	0.524256	0.478075	0.826917
RBCL	Ribulose bisphosphate carboxylase large chain	Ribulose bisphosphate carboxylase large chain	ATCG00490	-0.0104924	0.0228609	0.100904	0.871619	0.949501	MA_103636g0010	0.101482	0.542888	0.101862	0.0652392
PSBW	Photosystem II subunit W	PSBW	AT2G30570	-0.113742	-0.0566715	-0.0735977	-0.228874	-0.0519487	MA_10431532g0010	-0.336882	-0.110724	-0.326971	-0.542053
RPS10	Ribosomal protein S10	30S ribosomal protein S10, chloroplastic	AT3G13120	0.157306	0.300473	0.142164	-0.357997	-0.0918204	MA_10432148g0010	0.0451287	-0.13171	-0.315922	-0.715202
FZL	Fuzzy leaves	Probable transmembrane GTPase FZO-like, chloroplastic	AT1G03160	-0.107023	-0.0495757	-0.062971	-0.138786	-0.0717868	MA_10432432g0010	-0.0322824	-0.449035	-0.636192	-0.981648
RSH1	RelA/SpoT homolog 1	RSH1	AT4G02260	-0.190032	0.0167385	0.00850215	-0.295552	-0.00817379	MA_10434612g0010	-0.0976793	-0.128465	-0.336189	-0.606522
STR9	Strictosidine synthase-like 9	Rhodanese-like domain-containing protein 9, chloroplastic	AT2G42220	0.0414139	0.182622	0.0882401	-0.525713	-0.0998593	MA_10436404g0010	-0.12808	-0.086998	-0.338284	-0.483275
ABC1K1	ABC1-like kinase 1	AtACDO1	AT4G31390	0.301249	0.0397218	0.0782122	-0.0640833	0.269439	MA_10436955g0010	0.137395	-0.00791832	-0.2386	-0.294411
HEMC	Hydroxymethylbilane synthase	Porphobilinogen deaminase, chloroplastic	AT5G08280	-0.0830459	0.0518965	-0.122234	-0.354425	-0.258232	MA_10437242g0030	-0.00710827	-0.0466569	-0.133497	-0.52709
LUT2	Lutein deficient 2	Lycopene epsilon cyclase, chloroplastic	AT5G57030	0.287603	0.401568	0.226871	-0.155728	0.237872	MA_10437269g0010	-0.278751	-0.0447287	-0.375514	-0.50173
PGRL1B	Proton gradient regulation-like 1B	PGR5-like protein 1B, chloroplastic	AT4G11960	-0.326261	-0.220085	-0.17952	0.064812	-0.0259263	MA_117727g0010	-0.319324	-0.299739	-0.672681	-0.673106
CBBY	Calvin-Benson-Bassham cycle enzyme Y	CBBY-like protein	AT3G48420	0.0839654	0.251445	0.105547	-0.314398	-0.0581777	MA_15334g0010	-0.514429	-0.189173	-0.576079	-0.526413
PSBE	Photosystem II subunit E	Cytochrome b559 subunit alpha	ATCG00580	0.0146994	-0.0284914	0.00864071	1.07597	1.04341	MA_1581613g0010	0.0429481	0.468105	0.0968678	0.186434
PSAK	Photosystem I subunit K	Photosystem I reaction center subunit psaK, chloroplastic	AT1G30380	0.0390227	0.0508147	-0.0144898	-0.285634	-0.0789686	MA_16054g0010	-0.465836	-0.242581	-0.467144	-0.72459
PSAN	Photosystem I subunit N	Photosystem I reaction center subunit PSI-N (PSAN)	AT5G64040	0.0353771	0.092261	-0.0304545	-0.138128	0.0992843	MA_348255g0010	-0.37061	-0.0893362	-0.356217	-0.649898
PSB28	Photosystem II reaction center protein 28	Photosystem II reaction center Psb28 protein	AT4G28660	0.338027	0.476746	0.322027	-0.471319	0.223412	MA_18349g0010	-0.0509809	-0.00795866	-0.193715	-0.489401
PSAD1	Photosystem I subunit D1	Photosystem I reaction center subunit II-1, chloroplastic	AT4G02770	0.0148643	0.00684544	0.030024	-0.382959	-0.0141488	MA_9169733g0010	-0.318878	0.0639018	-0.304064	-0.353447
PSBS	Photosystem II subunit S	Photosystem II 22 kDa protein, chloroplastic	AT1G44575	0.301578	0.402875	0.235409	-0.119046	0.310115	MA_575444g0010	-0.227577	-0.0524353	-0.231292	-0.576046
FER2	Ferredoxin 2	Ferritin-2, chloroplastic	AT3G11050	0.334615	0.138238	0.153578	0.624941	1.08308	MA_139907g0010	0.217092	-0.0924704	0.193623	-0.286388
CRD1	Copper response defect 1	Magnesium-protoporphyrin IX monomethyl ester	AT3G56940	0.147626	0.264216	0.109325	-0.276956	0.170578	MA_10433955g0020	-0.25387	-0.156187	-0.421953	-0.813433
CRD1	Copper response defect 1	Magnesium-protoporphyrin IX monomethyl ester	AT3G56940	0.147626	0.264216	0.109325	-0.276956	0.170578	MA_730460g0010	-0.235696	-0.326501	-0.613846	-0.67909
CHLD	Magnesium chelatase subunit D	Mg-protoporphyrin IX chelatase	AT1G08520	-0.0814161	0.0648343	-0.151047	-0.282769	-0.238462	MA_633813g0010	0.229453	-0.278479	-0.250733	-0.529674
CHLH	Magnesium chelatase subunit H	Magnesium-chelatase subunit ChlH, chloroplastic	AT5G13630	0.374993	0.453454	0.148151	-0.137977	0.390345	MA_108278g0010	-0.122186	-0.362061	-0.571894	-1.19528
CHLI1	Magnesium Chelatase Subunit I 1	Magnesium-chelatase subunit ChlI-1, chloroplastic	AT4G18480	0.209258	0.310552	0.0595945	-0.409795	0.0636191	MA_48250g0010	-0.0211288	-0.105189	-0.20717	-0.505802
KEA3	K+ Efflux Antiporter 3	K(+) efflux antiporter 3, chloroplastic	AT4G04850	0.166271	0.220207	0.171227	-0.160405	0.16287	MA_196633g0010	0.035313	-0.0902907	-0.38474	-0.444599
ATPD	ATP Synthase Subunit D	PDE332	AT4G09650	0.116599	0.187287	0.116882	-0.198646	0.298823	MA_10744g0010	-0.186797	-0.159954	-0.251569	-0.666957
ATPD	ATP Synthase Subunit D	PDE332	AT4G09650	0.116599	0.187287	0.116882	-0.198646	0.298823	MA_657g0010	-0.208003	-0.00700623	-0.444066	-0.83564
STN7	State Transition 7	Serine/threonine-protein kinase STN7, chloroplastic	AT1G68830	-0.0177498	-0.113317	-0.22464	-0.16041	-0.00997322	MA_19229g0020	-0.207954	0.0813383	-0.347533	-0.430589
STN7	State Transition 8	Serine/threonine-protein kinase STN7, chloroplastic	AT1G68830	-0.0177498	-0.113317	-0.22464	-0.16041	-0.00997322	MA_218554g0010	-0.265643	-0.241092	-0.580229	-0.634226
OVA6	Ovule Abortion 6	Proline--tRNA ligase, chloroplastic/mitochondrial	AT5G52520	0.169783	0.210538	0.11808	-0.101062	0.0183922	MA_10436163g0010	-0.103785	-0.0197366	-0.382686	-0.682154
CYFBP	Cytochrome b6f Complex Binding Protein	Fructose-1,6-bisphosphatase, cytosolic	AT1G43670	-0.175135	-0.0555516	-0.267623	-0.19657	-0.148069	MA_104409g0010	-0.277487	-0.211922	-0.660331	-1.08076
CYFBP	Cytochrome b6f Complex Binding Protein	Fructose-1,6-bisphosphatase, cytosolic	AT1G43670	-0.175135	-0.0555516	-0.267623	-0.19657	-0.148069	MA_9039553g0010	0.417089	0.54761	0.686168	0.781815
CHLP	Geranylgeranyl Reductase	Geranylgeranyl diphosphate reductase, chloroplastic	AT1G74470	0.11383	0.0522514	-0.0732865	-0.174472	0.110132	MA_189742g0010	-0.0941923	-0.173836	-0.417629	-0.655748
PPC1	Phosphoenolpyruvate Carboxylase 1	Phosphoenolpyruvate carboxylase 1	AT1G53310	0.270016	0.0959418	0.0553822	0.456077	0.276873	MA_201051g0010	-0.18221	-0.138891	-0.23907	-0.387908
PPDK	Pyruvate Phosphate Dikinase	Pyruvate, phosphate dikinase 1, chloroplastic	AT4G15530	-0.378387	-0.78475	-1.04022	0.12683	-0.487978	MA_383044g0010	0.245478	-0.103499	-0.0690398	-0.00858253
CFBP1	Fructose-1,6-bisphosphatase 1	Fructose-1,6-bisphosphatase 1, chloroplastic	AT3G54050	0.18714	0.20362	0.120025	0.0417304	0.22797	MA_41114g0010	-0.0653959	-0.138657	-0.346507	-0.571996
GAPB	Glyceraldehyde-3-phosphate Dehydrogenase B	Glyceraldehyde-3-phosphate dehydrogenase GAPB, chloroplastic	AT1G42970	0.267105	0.356075	0.221848	-0.273574	0.232689	MA_69727g0010	-0.395758	-0.127302	-0.591059	-0.952683
LHCB5	Light-Harvesting Chlorophyll B-Binding Protein 5	Chlorophyll a-b binding protein, chloroplastic	AT4G10340	0.029123	0.166227	0.0165726	-0.238931	-0.0120448	MA_176279g0010	-0.307907	-0.180455	-0.463275	-0.804434
HO3	Heme Oxygenase 3	Heme oxygenase 3, chloroplastic	AT1G69720	0.0485452	-0.161675	-0.0987992	-0.056813	-0.374384	MA_176460g0010	0.0253022	-0.0590106	-0.0644521	-0.221058
RSH3	RelA/SpoT Homolog 3	Probable GTP diphosphokinase RSH3, chloroplastic	AT1G54130	-0.124929	-0.135916	-0.154557	0.385959	0.170094	MA_1897g0010	-0.333414	-0.169561	-0.291034	-0.339033
PHYB	Phytochrome B	Phytochrome	AT2G18790	0.274557	0.0564937	0.258791	0.14978	0.587847	MA_195682g0010	0.171167	-0.20172	-0.224184	-0.351886
BCA1	Beta Carbonic Anhydrase 1	Beta carbonic anhydrase 1, chloroplastic	AT3G01500	0.304683	0.539392	0.440132	-0.205905	0.309032	MA_25325g0010	-0.454204	-0.236949	-0.545413	-1.1633
PSBP1	Photosystem II Subunit P1	Oxygen-evolving enhancer protein 2-1, chloroplastic	AT1G06680	-0.0260893	0.109329	0.0338702	-0.273551	0.00888669	MA_3005g0010	-0.369758	-0.0666396	-0.366318	-0.548155
RPL1	Ribosomal Protein L1	50S ribosomal protein L1, chloroplastic	AT3G63490	0.1318	0.183946	0.10254	-0.313246	-0.104584	MA_310797g0010	-0.153626	-0.00751396	-0.219216	-0.570588
PETC	Cytochrome f	Cytochrome b6-f complex iron-sulfur subunit, chloroplastic	AT4G03280	0.0663885	0.106858	0.0162002	-0.195	0.0741131	MA_32523g0010	-0.222873	0.0938208	-0.350294	-0.536194
PPL1	Purple Acid Phosphatase-Like 1	PPL1	AT3G55330	0.249126	0.320894	0.190136	-0.325971	0.104155	MA_418221g0010	0.0629881	0.0191925	-0.193302	-0.550444
PSBX	Photosystem II Subunit X	PSBX	AT2G06520	0.0235675	0.130977	0.0326505	-0.184255	0.045934	MA_464043g0010	-0.192615	0.0231566	-0.219062	-0.624912
PPD6	PEP-Dependent Phosphatase 6	PPD6	AT3G56650	-0.0438513	0.0905439	-0.0222877	-0.318303	-0.0336999	MA_478623g0010	-0.0394407	0.0932186	-0.124108	-0.517104
PGRL1A	Proton Gradient Regulation-Like 1A	PGR5-LIKE A	AT4G22890	0.0967875	0.25488	0.14774	-0.164848	0.0533418	MA_5845013g0010	-0.448434	-0.155615	-0.636604	-0.655407
ZKT	Zinc Knuckle Transcription Factor	Protein MET1, chloroplastic	AT1G55480	0.270758	0.332062	0.190212	-0.140617	0.17787	MA_59883g0010	-0.332115	-0.158607	-0.540141	-0.637662
PPD1	PEP-Dependent Phosphatase 1	PPD1	AT4G15510	0.019287	0.148485	-0.0443205	-0.187913	-0.0193548	MA_81231g0010	0.0682953	-0.0967928	-0.155979	-0.52101
PPD2	PEP-Dependent Phosphatase 2	PsbP domain-containing protein 2, chloroplastic	AT2G28605	0.223173	0.346909	0.386017	-0.293567	0.178378	MA_8140147g0010	0.145974	-0.174076	-0.0885519	-0.626065
GPT2	Glucose-6-phosphate Transporter 2	glucose-6-phosphate/phosphate translocator 2	AT1G61800	-0.150625	-0.25852	0.518262	0.052636	0.211494	MA_8414035g0010	0.170509	0.212209	0.385044	0.339367
PSAO	Photosystem I Subunit O	PSAO	AT1G08380	-0.0814722	0.0610909	-0.0666335	-0.151143	0.0247568	MA_893g0010	-0.199497	-0.0893513	-0.388942	-0.732263
FTRA1	Ferredoxin-Thioredoxin Reductase A1	At5g23440	AT5G23440	-0.177772	-0.364493	-0.098269	-0.346579	-0.133096	MA_925722g0010	-0.220198	-0.11068	-0.359972	-0.74194
APO1	Apocytochrome 1	APO RNA-binding protein (DUF794)	AT1G64810	-0.402802	-0.390033	-0.345023	-0.157142	-0.333132	MA_931234g0010	-0.00293225	-0.067136	-0.160965	-0.352798
KEA1	K+ Efflux Antiporter 1	K(+) efflux antiporter 1, chloroplastic	AT1G01790	0.13875	0.215605	0.0499735	-0.0592869	0.274283	MA_9462435g0010	0.201851	-0.236922	-0.120797	-0.330708
TKL-1	Transketolase 1	Transketolase-1, chloroplastic	AT3G60750	0.180518	0.260884	0.158403	-0.0653685	0.377665	MA_10434313g0010	0.25511	0.511201	0.334526	0.519745
CRB	Cruciferin B	chloroplast RNA binding	AT1G09340	0.261638	0.417081	0.17648	-0.150612	0.30606	MA_196108g0010	-0.410126	-0.0103048	-0.471456	-0.732771
