## Supplementary material for "High radiosensitivity in the conifer Norway spruce (*Picea abies*) due to less comprehensive mobilisation of protection and repair responses compared to the radiotolerant *Arabidopsis thaliana*": Table S11

### Sheet: 11. Energy metabolism
Table S11. Genes involved in energy metabolism
			Arabidopsis thaliana (Log2 fold change)						Norway spruce (Picea abies) (Log2 fold change)
GeneName Abbreviation	GeneName	At.description	At.geneID	1 mGy h-1	10 mGy h-1	40 mGy h-1	100 mGy h-1	290 mGy h-1	Pa. geneID	1 mGy h-1	10 mGy h-1	40 mGy h-1	100 mGy h-1
ADH1	Alcohol dehydrogenase 1	Alcohol dehydrogenase class-P	AT1G77120	0.108888	0.245865	-0.0164832	1.19042	1.23025	MA_898515g0010	0.618541	1.0953	1.17685	0.841791
ADH1	Alcohol dehydrogenase 1	Alcohol dehydrogenase class-P	AT1G77120	0.108888	0.245865	-0.0164832	1.19042	1.23025	MA_95933g0010	-0.148019	0.132544	0.985567	1.08043
AGT2	Alanine:glyoxylate aminotransferase 2	Alanine--glyoxylate aminotransferase 2 homolog 1, mitochondrial	AT4G39660	-0.269498	-0.147794	-0.353842	0.218044	-0.279278	MA_366010g0010	0.0336417	0.263151	0.242306	0.897868
TKL-1	Transketolase 1	Transketolase-1, chloroplastic	AT3G60750	0.180518	0.260884	0.158403	-0.0653685	0.377665	MA_102149g0010	0.00788287	-0.0205645	-0.124451	-0.350764
GAPC1	Glyceraldehyde-3-phosphate dehydrogenase C-1	Glyceraldehyde-3-phosphate dehydrogenase GAPC1, cytosolic	AT3G04120	0.0927601	0.142616	0.125838	0.139976	0.297702	MA_10426544g0020	0.412869	0.62206	0.784053	0.862419
GAPC1	Glyceraldehyde-3-phosphate dehydrogenase CP1	Glyceraldehyde-3-phosphate dehydrogenase GAPC1, cytosolic	AT3G04120	0.0927601	0.142616	0.125838	0.139976	0.297702	MA_34232g0010	0.479463	0.391603	0.389309	0.646338
GAPCP1	Glyceraldehyde-3-phosphate dehydrogenase CP1	Glyceraldehyde-3-phosphate dehydrogenase GAPCP1, chloroplastic	AT1G79530	0.402205	0.553464	0.557006	0.997534	0.434955	MA_162680g0010	0.190967	0.21977	0.671507	0.130963
GAPCP1	Glyceraldehyde-3-phosphate dehydrogenase CP1	Glyceraldehyde-3-phosphate dehydrogenase GAPCP1, chloroplastic	AT1G79530	0.402205	0.553464	0.557006	0.997534	0.434955	MA_130835g0010	0.241696	0.0938716	0.460441	0.360857
	Pyruvate kinase	Pyruvate kinase	AT5G08570	0.0903452	0.0841307	0.056931	0.127923	-0.0256311	MA_10317664g0010	0.294468	0.547104	0.585272	0.855835
PFK4	Phosphofructokinase 4	ATP-dependent 6-phosphofructokinase	AT5G61580	-0.138641	-0.0728281	-0.112193	-0.0216247	-0.179603	MA_10426748g0010	0.192574	0.259594	0.319039	0.400798
GLU1	Glutamate synthase 1	Glutamate synthase 1	AT5G04140	0.251272	0.173729	0.0686378	-0.086639	0.250256	MA_10435102g0010	-0.1527	-0.326087	-0.545677	-0.729103
MDH1	Malate dehydrogenase 1	Malate dehydrogenase	AT1G04410	-0.223149	-0.0994312	-0.309732	-0.0681566	-0.268801	MA_10436068g0010	0.523202	0.400493	0.648215	0.705433
SDH2-1	Succinate dehydrogenase 2-1	Succinate dehydrogenase	AT3G27380	-0.0550375	-0.026166	0.00644076	0.138099	0.0545159	MA_132673g0020	0.143182	0.464687	0.369803	0.533341
ENO2	Enolase 2	LOS2	AT2G36530	0.0286417	0.0124096	-0.0165826	-0.0952409	-0.00131286	MA_168789g0010	0.263063	0.437526	1.41997	0.903822
ENO2	Enolase 2	LOS2	AT2G36530	0.0286417	0.0124096	-0.0165826	-0.0952409	-0.00131286	MA_10428568g0010	0.522033	0.58698	0.738175	0.980421
COX6B-1	Cytochrome c oxidase subunit 6B-1	COX6B	AT1G22450	0.0417046	0.164594	0.0364813	-0.161444	-0.173897	MA_206106g0010	0.118315	0.182745	0.350875	0.346843
CYTC-1	Cytochrome c-1	CYTC-1	AT1G22840	0.00850562	0.119147	0.0858173	-0.153455	-0.142389	MA_33929g0010	0.136541	0.379655	0.432168	0.662919
PFK2	Phosphofructokinase 2+B20:B57B20:B58B20:B57B1B20:B56	ATP-dependent 6-phosphofructokinase 2	AT5G47810	-0.062719	-0.0431511	-0.251451	0.00621616	0.206266	MA_7830322g0010	0.810528	0.705096	0.459112	0.971327
CYT1	Cytochrome b5 reductase	VTC1	AT2G39770	0.16917	0.102679	0.00865351	0.07372	0.0552535	MA_8677585g0010	0.366161	0.456599	0.886923	1.03687
DPMS3	Dolichyl-phosphate mannosyltransferase subunit 3	DPMS3	AT1G48140	-0.116488	-0.0718512	-0.0845469	-0.0107588	-0.120827	MA_87183g0010	0.355899	0.156892	0.604105	0.476111
RCI2A	Rare cold inducible 2A	RCI2A	AT3G05880	0.0224595	0.18748	0.0219532	1.15156	1.04816	MA_103578g0010	0.245754	0.476637	0.391836	0.194853
RPN11	Regulatory particle non-ATPase 11	26S proteasome non-ATPase regulatory subunit 14 homolog	AT5G23540	0.00325708	0.0613458	0.0238653	0.0138423	-0.00909137	MA_10426083g0010	0.277615	0.102227	0.255574	0.510301
HXK1	Hexokinase 1	HXK1	AT4G29130	0.324327	0.259719	0.365216	0.32832	0.391275	MA_203340g0010	-0.366065	-0.194831	-0.414054	-0.498733
HXK1	Hexokinase 1	HXK1	AT4G29130	0.324327	0.259719	0.365216	0.32832	0.391275	MA_133711g0010	-0.0363395	-0.0521687	-0.221223	-0.483433
SDH1-1	Succinate dehydrogenase 1-1	Succinate dehydrogenase	AT5G66760	0.129873	0.097742	0.0833403	0.0836627	0.180777	MA_119336g0010	0.100818	0.073411	0.113719	0.576925
PGK3	Phosphoglycerate kinase 3	Phosphoglycerate kinase	AT1G79550	0.33773	0.220122	0.206232	0.210687	0.383259	MA_10429354g0010	0.336584	0.627249	0.815411	1.12075
AOX1A	Alternative oxidase 1A	Ubiquinol oxidase 1a, mitochondrial	AT3G22370	-0.0100831	-0.000882616	0.104958	0.522698	0.771201	MA_10430050g0010	-0.161369	0.665347	0.343764	0.446393
EMB3003	Embryo defective 3003	Dihydrolipoyllysine-residue acetyltransferase component 5 of pyruvate dehydrogenase complex, chloroplastic	AT1G34430	0.190612	0.0415541	-0.0848997	-0.256726	-0.0646853	MA_10431955g0010	-0.254015	-0.174744	-0.207255	-0.369116
GGAT2	Glyoxylate aminotransferase 2	Glutamate--glyoxylate aminotransferase 2	AT1G70580	0.400652	0.554461	0.433016	-0.0121557	0.329282	MA_644153g0010	-0.281331	0.0372653	-0.328051	-0.734681
PCKA	Phosphoenolpyruvate carboxykinase A	Phosphoenolpyruvate carboxykinase (ATP)-like protein	AT4G37870	-0.156019	-1.22954	-1.20558	0.23499	-0.336521	MA_6621029g0010	0.416079	0.703069	0.925423	1.16936
PCKA	Phosphoenolpyruvate carboxykinase A	Phosphoenolpyruvate carboxykinase (ATP)-like protein	AT4G37870	-0.156019	-1.22954	-1.20558	0.23499	-0.336521	MA_92435g0010	0.625751	0.586584	1.15432	1.22022
EMB1467	Embryo defective 1467	NADH dehydrogenase	AT5G37510	0.198009	0.190446	0.0528285	0.244179	0.26344	MA_10434974g0010	0.174378	0.12871	0.210843	0.348137
FTSHI5	FtsH protease homolog I5	Probable inactive ATP-dependent zinc metalloprotease FTSHI 5, chloroplastic	AT3G04340	0.153015	0.290063	0.0637157	-0.223076	-0.128683	MA_10435946g0010	0.0946799	-0.429342	-0.287181	-0.526029
FTSHI5	FtsH protease homolog I6	Probable inactive ATP-dependent zinc metalloprotease FTSHI 5, chloroplastic	AT3G04340	0.153015	0.290063	0.0637157	-0.223076	-0.128683	MA_10436910g0010	0.0483942	-0.193838	-0.108679	-0.538517
PAD1	Phenylacrylic acid decarboxylase 1	Proteasome subunit alpha type	AT3G51260	0.0217427	-0.0351621	0.0538212	-0.0796865	-0.0466795	MA_10436167g0010	0.0949919	0.151862	0.293334	0.542887
AGT2	Alanine:glyoxylate aminotransferase 2	Alanine--glyoxylate aminotransferase 2 homolog 1, mitochondrial	AT4G39660	-0.269498	-0.147794	-0.353842	0.218044	-0.279278	MA_10437078g0010	0.0945378	0.380426	0.318283	0.8145
CYFBP	Cytosolic fructose-1,6-bisphosphatase	Fructose-1,6-bisphosphatase, cytosolic	AT1G43670	-0.175135	-0.0555516	-0.267623	-0.19657	-0.148069	MA_104409g0010	-0.277487	-0.211922	-0.660331	-1.08076
FTSHI5	FtsH protease homolog I5	Probable inactive ATP-dependent zinc metalloprotease FTSHI 5, chloroplastic	AT3G04340	0.153015	0.290063	0.0637157	-0.223076	-0.128683	MA_115620g0010	0.148496	-0.414999	-0.389527	-0.654411
APS2	ATP sulfurylase 2	ATP sulfurylase 2	AT1G19920	0.394021	0.369352	0.379338	0.0112566	0.457813	MA_121310g0010	-0.0700918	-0.0245959	-0.239659	-0.651386
FBA5	Fructose-bisphosphate aldolase 5	Fructose-bisphosphate aldolase	AT4G26530	-0.19309	0.258371	0.255962	-0.0870555	-0.251537	MA_129930g0010	-0.120416	-0.253875	-0.504753	-1.05735
AGT1	Alanine:glyoxylate aminotransferase 1	Serine--glyoxylate aminotransferase	AT2G13360	-0.150835	-0.0641014	-0.246965	-0.172796	-0.0800534	MA_18142g0010	-0.280723	-0.17983	-0.425283	-0.718929
CTIMC	Citrate synthase mitochondrial	Triosephosphate isomerase, cytosolic	AT3G55440	0.144251	0.0938629	-0.0318929	0.0571842	0.0103927	MA_18274g0010	0.306133	0.134491	0.506948	0.472671
NRPB11	RNA polymerase II subunit B11	DNA-directed RNA polymerase, RBP11-like protein	AT3G52090	0.089686	0.22912	0.104343	-0.0998977	-0.128958	MA_199383g0010	0.238769	-0.00331159	0.495421	0.554217
CCT7	Chaperonin containing TCP1 subunit 7	T-complex protein 1 subunit eta	AT3G11830	0.0767183	0.160908	0.0834125	-0.124194	-0.111781	MA_20110g0010	0.125147	0.0295516	0.312691	0.370521
GGAT1	Glyoxylate aminotransferase 1	Glutamate--glyoxylate aminotransferase 1	AT1G23310	-0.00973413	-0.0378883	-0.0518946	-0.334882	-0.0678535	MA_345656g0010	-0.111966	-0.164628	-0.335201	-0.564821
GLYK	Glycerate kinase	D-glycerate 3-kinase, chloroplastic	AT1G80380	-0.253192	-0.521756	-0.764529	-0.445341	-0.567811	MA_9944g0020	-0.203332	-0.250345	-0.383875	-0.557603
HPR	Hydroxypyruvate reductase	hydroxypyruvate reductase	AT1G68010	0.285991	0.242703	0.0879432	-0.0349541	0.252434	MA_36305g0010	-0.118431	-0.0663792	-0.378123	-0.525537
PKP1	Pyruvate kinase plastid 1	Plastidial pyruvate kinase 1, chloroplastic	AT3G22960	0.0213661	-0.231018	-0.311575	-0.13885	-0.0375034	MA_3663g0010	0.0133497	0.0564723	-0.353626	-0.297561
CFBP1	Fructose-1,6-bisphosphatase 1	Fructose-1,6-bisphosphatase 1, chloroplastic	AT3G54050	0.18714	0.20362	0.120025	0.0417304	0.22797	MA_41114g0010	-0.0653959	-0.138657	-0.346507	-0.571996
PMDH1	Peroxisomal malate dehydrogenase 1	PMDH1	AT2G22780	-0.126888	-0.00463426	-0.00140969	0.237086	0.098837	MA_433851g0010	-0.350036	-0.262769	-0.894202	-1.7181
PDH-E1 BETA	Pyruvate dehydrogenase E1 beta subunit	Pyruvate dehydrogenase E1 component subunit beta-2, chloroplastic	AT1G30120	0.0963676	0.123623	0.0358659	-0.0416706	0.190944	MA_487796g0010	-0.091043	-0.235782	-0.46157	-0.284245
PFK7	Phosphofructokinase 7	ATP-dependent 6-phosphofructokinase 7	AT5G56630	0.142655	0.0667217	0.0855708	0.396711	0.259442	MA_5375192g0010	0.445614	0.360206	-0.180106	0.519995
PIP2-1	Plasma membrane intrinsic protein 2-1	PIP2A	AT3G53420	0.180908	0.238399	0.150785	0.458453	0.425727	MA_68132g0010	-0.122199	-0.589424	-0.534482	-0.540825
PYD4	Pyrimidine degradation 4	Alanine--glyoxylate aminotransferase 2 homolog 3, mitochondrial	AT3G08860	-0.214693	0.0184101	0.223843	0.523631	1.16818	MA_7086275g0010	0.269289	-0.140479	-0.0276281	0.0487744
MED37D	Mediator complex subunit 37D	Probable mediator of RNA polymerase II transcription subunit 37c	AT5G02490	0.491794	-0.0939905	0.361355	0.248954	0.625762	MA_753149g0010	-0.291092	-0.173257	-0.137856	-0.141988
PLDALPHA1	Phospholipase D alpha 1	Phospholipase D alpha 1	AT3G15730	-0.049245	0.00552766	-0.161799	0.253471	0.231561	MA_8403012g0010	-0.288957	0.261235	-0.130007	0.326432
CYFBP	Cytosolic fructose-1,6-bisphosphatase	Fructose-1,6-bisphosphatase, cytosolic	AT1G43670	-0.175135	-0.0555516	-0.267623	-0.19657	-0.148069	MA_104409g0010	-0.277487	-0.211922	-0.660331	-1.08076
CYFBP	Cytosolic fructose-1,6-bisphosphatase	Fructose-1,6-bisphosphatase, cytosolic	AT1G43670	-0.175135	-0.0555516	-0.267623	-0.19657	-0.148069	MA_9039553g0010	0.417089	0.54761	0.686168	0.781815
PGK1	Phosphoglycerate kinase 1	Phosphoglycerate kinase	AT3G12780	0.194248	0.323657	0.201594	-0.126302	0.188833	MA_92421g0010	-0.150468	-0.047917	-0.301417	-0.562579
RD21B	Responsive to desiccation 21B	Probable cysteine protease RD21B	AT5G43060	-0.0947906	-0.899974	-1.0722	-0.0198299	-0.249258	MA_96038g0020	-0.00150843	0.862639	0.415004	0.849132
RD19A	Responsive to desiccation 19A	RD19A	AT4G39090	-0.634233	-0.525222	-0.777116	0.377391	-0.0937529	MA_9992178g0010	0.0130237	0.326548	0.282476	0.665527
AOX1A	Alternative oxidase 1A	Ubiquinol oxidase 1a, mitochondrial	AT3G22370	-0.0100831	-0.000882616	0.104958	0.522698	0.771201	MA_10431629g0010	-0.393975	0.406016	-0.155963	-0.234964
