## Supplementary material for "High radiosensitivity in the conifer Norway spruce (*Picea abies*) due to less comprehensive mobilisation of protection and repair responses compared to the radiotolerant *Arabidopsis thaliana*": Table S12

### Sheet: Sheet1
Table S12: Gene function
Pathway	Gene Name Abbreviation	Full Name	Function
DNA repair	PARP1	Poly (ADP-Ribose) Polymerase 1	Catalyzes poly(ADP-ribosyl)ation in response to DNA damage; involved in base excision repair
	PARP2	Poly (ADP-Ribose) Polymerase 2	Catalyzes poly(ADP-ribosyl)ation; plays a major role in DNA damage and immune responses
	LIG1	DNA Ligase 1	Catalyzes the joining of DNA strands during replication and repair
	GMI1	GAMMA-H2AX-INTERACTING PROTEIN 1	Involved in meiotic recombination and DNA damage response
	SMC6B	Structural Maintenance of Chromosomes 6B	Part of the SMC5/6 complex, essential for DNA repair and chromosome stability
	RAD52-1	RAD52 Homolog 1	Facilitates homologous recombination and DNA strand annealing
	SRS2	Suppressor of Rad Six 2	Helicase involved in preventing unscheduled recombination
	BRCA1	Breast Cancer Susceptibility Gene 1	Involved in DNA double-strand break repair via homologous recombination
	RPA1A	Replication Protein A 1A	Binds single-stranded DNA during replication and repair
	RPA2A/ROR1	Replication Protein A 2A / Regulator of RPA1	Stabilizes single-stranded DNA and coordinates repair
	RECQL3	RecQ Helicase 3	Helicase involved in genome stability and DNA repair
	FAS2	FASCIATA 2	Subunit of the chromatin assembly factor CAF-1, involved in nucleosome assembly
	ASF1B	Anti-Silencing Function 1B	Histone chaperone involved in chromatin assembly and DNA repair
	MRE11	Meiotic Recombination 11	Part of the MRN complex, essential for DNA double-strand break repair
	XRCC2	X-ray Repair Cross Complementing 2	Involved in homologous recombination repair of DNA
	XRCC3	X-ray Repair Cross Complementing 3	Works with RAD51 in homologous recombination
	ATM	Ataxia Telangiectasia Mutated	Serine/threonine kinase activated by DNA double-strand breaks
	ATRL6	ATR-Like Kinase 6	Related to ATR, involved in DNA damage checkpoint signaling
	RAD51	RAD51 Recombinase	Central to homologous recombination and DNA repair
	BRCA2B	Breast Cancer Susceptibility Gene 2B	Facilitates RAD51 loading onto DNA
	MCM8	Minichromosome Maintenance 8	Helicase involved in DNA replication and repair
	GINS2	Go-Ichi-Ni-San Complex Subunit 2	Part of the GINS complex, essential for DNA replication initiation
	BARD1	BRCA1 Associated RING Domain 1	Forms a heterodimer with BRCA1, involved in DNA repair
	SOG1	Suppressor of Gamma Response 1	Master regulator of DNA damage response in plants
	XRCC1	X-ray Repair Cross Complementing 1	Scaffolding protein in base excision repair
	KU80	Ku80 Autoantigen	Binds DNA ends in non-homologous end joining (NHEJ)
	MLH1	MutL Homolog 1	Core component of the mismatch repair system
	MSH3	MutS Homolog 3	Works with MSH2 in mismatch recognition
	MSH2	MutS Homolog 2	Recognizes base mismatches and insertion-deletion loops
	MSH7	MutS Homolog 7	Plant-specific; forms a complex with MSH2 to recognize mismatches
	RAD4	RAD4 Homolog	Recognizes DNA damage in NER pathway
	PCNA2	PCNA 2 Isoform	Isoform of PCNA with similar function in DNA replication and repair
	UVR3	Ultraviolet Repair Defective 3	Involved in photoreactivation repair of UV-induced DNA damage
	POLH	DNA Polymerase Eta	Translesion synthesis polymerase that bypasses UV-induced lesions
	REV1	REV1 Polymerase	Inserts dCMP opposite lesions during translesion synthesis
	PCNA	Proliferating Cell Nuclear Antigen	Sliding clamp for DNA polymerases; coordinates replication and repair
	RAD51B	RAD51 Homolog B	Works with RAD51 in homologous recombination
	ETG1	E2F Target Gene 1	Involved in sister chromatid cohesion and DNA replication
	POLA2	DNA Polymerase Alpha Subunit B	Subunit of DNA polymerase alpha, initiates DNA replication
	HOP2	Homologous Pairing 2	Facilitates homologous chromosome pairing during meiosis
Cell cycle	SMC2	Structural Maintenance of Chromosomes 2	Involved in chromosome condensation and segregation during mitosis and meiosis.
	ARL8A	ADP-Ribosylation Factor-Like 8A	Regulates lysosomal trafficking and positioning.
	ARD2	Acireductone Dioxygenase 2	Involved in methionine salvage pathway.
	APC6	Anaphase Promoting Complex Subunit 6	Regulates cell cycle progression through ubiquitin-mediated proteolysis.
	APC13	Anaphase Promoting Complex Subunit 13	Component of the APC/C complex involved in cell cycle regulation.
	ARP6	Actin-Related Protein 6	Involved in chromatin remodeling and regulation of flowering time.
	ASF1B	Anti-Silencing Function 1B	Histone chaperone involved in chromatin assembly and DNA repair.
	SMC3	Structural Maintenance of Chromosomes 3	Part of the cohesin complex, essential for sister chromatid cohesion.
	CKS1	Cyclin-Dependent Kinase Regulatory Subunit 1	Regulates CDK activity during cell cycle progression.
	CCR1	Cinnamoyl-CoA Reductase 1	Involved in lignin biosynthesis.
	EHD1	EH Domain-Containing Protein 1	Involved in endocytic recycling and vesicle trafficking.
	EMB514	Embryo Defective 514	Required for embryo development.
	E2FB	E2F Transcription Factor B	Regulates genes involved in cell cycle progression.
	E2FE	E2F Transcription Factor E	Negative regulator of cell cycle genes.
	FTSZ2-1	FtsZ2-1	Plastid division protein involved in chloroplast division.
	FTSZ2-2	FtsZ2-2	Plastid division protein involved in chloroplast division.
	HSL1	HAESA-LIKE 1	Receptor-like kinase involved in abscission signaling.
	PNT1	PENTATRICOPEPTIDE REPEAT PROTEIN 1	Involved in RNA editing and processing in mitochondria.
	PATL6	PATELLIN 6	Involved in membrane trafficking and cell plate formation.
	PKL	PICKLE	Chromatin remodeling factor involved in developmental transitions.
	NUP214	Nucleoporin 214	Component of the nuclear pore complex involved in nucleocytoplasmic transport.
	KEU	KEULE	Regulates cytokinesis and cell plate formation.
	FAMA	FAMA	Transcription factor regulating stomatal development.
	MIS12	MIS12 Kinetochore Complex Component	Essential for kinetochore assembly and chromosome segregation.
	VAR2	VARIEGATED 2	Involved in chloroplast biogenesis and proteolysis.
	SYN4	SYNAPTIC 4	Cohesin complex component involved in meiosis.
	QQT2	QUASIMODO-RELATED 2	Involved in cell wall biosynthesis.
	KRP7	KIP-RELATED PROTEIN 7	CDK inhibitor regulating cell cycle progression.
	SCL28	SCARECROW-LIKE 28	Transcription factor involved in cell division and differentiation.
	PHB3	PROHIBITIN 3	Regulates mitochondrial function and cell proliferation.
	RBR1	RETINOBLASTOMA-RELATED 1	Cell cycle regulator controlling G1/S transition.
	RRF	RIBOSOME RECYCLING FACTOR	Involved in ribosome recycling during translation.
	BUB3.1	BUB3 Mitotic Checkpoint Protein 1	Spindle assembly checkpoint protein.
	BUB3.2	BUB3 Mitotic Checkpoint Protein 2	Spindle assembly checkpoint protein.
	KIN14C	Kinesin 14C	Motor protein involved in microtubule organization.
	WEE1	WEE1 Kinase	Negative regulator of mitotic entry.
	SHR	SHORT ROOT	Transcription factor regulating root development.
	TUBB8	Tubulin Beta 8	Structural component of microtubules.
	CYCB2;4	Cyclin B2;4	Regulates cell cycle progression during mitosis.
	CYCB3;1	Cyclin B3;1	Involved in mitotic cell cycle regulation.
	CYCB1-3	Cyclin B1;3	Promotes G2/M transition in cell cycle.
	CYCB2-2	Cyclin B2;2	Regulates mitotic progression.
	CYCB1-2	Cyclin B1;2	Promotes mitotic entry.
	CYCB1-4	Cyclin B1;4	Involved in cell cycle regulation.
	CYCB1-1	Cyclin B1;1	Regulates G2/M transition.
	CYCU2-1	Cyclin U2;1	Putative cyclin involved in cell cycle control.
	CYCA1-1	Cyclin A1;1	Regulates S phase and mitosis.
	CYCD2;1	Cyclin D2;1	Promotes G1/S transition.
	CYCB2-1	Cyclin B2;1	Involved in mitotic progression.
	CDKB2-1	Cyclin-Dependent Kinase B2;1	Regulates mitotic cell cycle.
	CYCD1-1	Cyclin D1;1	Promotes cell cycle entry.
	CYCD3;2	Cyclin D3;2	Regulates cell proliferation.
	CYCA2-2	Cyclin A2;2	Controls S phase and mitosis.
	CYCL1-1	Cyclin-Like 1;1	Putative cyclin involved in cell cycle regulation.
	CDC48D	Cell Division Cycle 48D	Involved in protein degradation and cell cycle control.
	CDC20-2	Cell Division Cycle 20-2	Activates the anaphase-promoting complex.
	CDKB1-1	Cyclin-Dependent Kinase B1;1	Regulates mitotic progression.
	CDKB2-2	Cyclin-Dependent Kinase B2;2	Involved in cell cycle regulation.
	ETG1	E2F Target Gene 1	Involved in DNA replication and sister chromatid cohesion.
Endoreduplication	APC5	Anaphase-Promoting Complex Subunit 5	Component of the APC/C complex involved in cell cycle regulation.
	APC6	Anaphase-Promoting Complex Subunit 6	Regulates progression through mitosis via ubiquitin-mediated proteolysis.
	APC10	Anaphase-Promoting Complex Subunit 10	Facilitates substrate recognition in the APC/C complex.
	ASK5	Arabidopsis Skp1-Like 5	Part of SCF E3 ubiquitin ligase complex involved in protein degradation.
	CDC6	Cell Division Cycle 6	Essential for the initiation of DNA replication.
	CKS1	Cyclin-Dependent Kinase Subunit 1	Regulates cyclin-dependent kinase activity during cell cycle.
	ERABP1	Endoplasmic Reticulum-Associated Binding Protein 1	Putative role in protein folding and ER stress response.
	PRXIID	Peroxiredoxin IID	Antioxidant enzyme involved in redox regulation and stress response.
	POLA	DNA Polymerase Alpha	Initiates DNA replication by synthesizing RNA-DNA primers.
	PC-MYB1	Plant Cell Cycle MYB 1	Transcription factor regulating cell cycle genes.
	MYB3R4	MYB Domain Protein 3R4	Regulates mitotic cell cycle progression.
	RPN12A	Regulatory Particle Non-ATPase 12A	Subunit of the 26S proteasome involved in protein degradation.
	UBC10	Ubiquitin-Conjugating Enzyme 10	Catalyzes ubiquitin transfer in protein degradation pathways.
	UBC11	Ubiquitin-Conjugating Enzyme 11	Involved in ubiquitin-mediated protein degradation.
	UBC20	Ubiquitin-Conjugating Enzyme 20	Plays a role in ubiquitin-dependent protein turnover.
Histone/DNA modifiers	ABCF5	ATP-Binding Cassette Subfamily F Member 5	Involved in translation regulation and stress response.
	AUR1	Aurora Kinase 1	Regulates mitosis and cell division.
	CMT3	Chromomethylase 3	Maintains DNA methylation at CHG sites.
	DDM1	Decrease in DNA Methylation 1	Chromatin remodeler required for DNA methylation.
	DMT1	DNA Methyltransferase 1	Catalyzes DNA methylation, maintaining epigenetic silencing.
	IDN2	Involved in De Novo 2	Participates in RNA-directed DNA methylation pathway.
	EMF1	Embryonic Flower 1	Regulates flowering and chromatin structure.
	HTA8	Histone H2A 8	Component of nucleosome, involved in chromatin structure.
	H2AV	Histone H2A Variant	Variant histone involved in DNA repair and chromatin remodeling.
	ROS1	Repressor of Silencing 1	DNA demethylase that prevents gene silencing.
	CLF	Curly Leaf	Polycomb group protein involved in gene silencing.
	HDA6	Histone Deacetylase 6	Regulates gene expression via histone deacetylation.
	HOS15	High Expression of Osmotically Responsive Genes 15	Involved in stress response and chromatin remodeling.
	HASPIN	Haploid Germ Cell-Specific Nuclear Protein Kinase	Regulates chromosome segregation during mitosis.
	SUVH4	SU(VAR)3-9 Homolog 4	Histone methyltransferase involved in gene silencing.
Hormone biosynthesis and signaling pathway	PIN2	PIN-FORMED 2	Auxin efflux carrier; regulates root gravitropism
	PIN3	PIN-FORMED 3	Auxin transporter; involved in tropic responses and lateral root development
	PIN4	PIN-FORMED 4	Auxin transporter; maintains auxin gradient in root meristem
	GH3.6	Gretchen Hagen 3.6	Auxin-responsive gene; conjugates IAA to amino acids, modulating auxin levels
	GH3.17	Gretchen Hagen 3.17	Similar to GH3.6; involved in auxin homeostasis
	IAA9	Aux/IAA 9	Transcriptional repressor in auxin signaling
	IAA13	Aux/IAA 13	Regulates auxin-responsive gene expression
	IAA14	Aux/IAA 14	Involved in lateral root initiation
	IAA26	Aux/IAA 26	Modulates auxin signaling pathways
	IAA27	Aux/IAA 27	Participates in auxin-mediated development
	ABCB11	ATP-Binding Cassette B11	Auxin transporter; contributes to polar auxin transport
	ABCG37	ATP-Binding Cassette G37	Involved in IBA transport and root development
	ABCB4	ATP-Binding Cassette B4	Bidirectional auxin transporter; regulates auxin efflux and influx
	ABCB15	ATP-Binding Cassette B15	Putative auxin transporter
	ARF6	Auxin Response Factor 6	Transcription factor regulating auxin-responsive genes
	SAUR10	Small Auxin Up RNA 10	Rapid auxin-induced gene; promotes cell elongation
	SAUR72	Small Auxin Up RNA 72	Involved in auxin-mediated growth
	SAUR76	Small Auxin Up RNA 76	Similar function to SAUR10 and SAUR72
	LHY	Late Elongated Hypocotyl	Circadian clock component; regulates rhythmic gene expression
	AUX1	Auxin Resistant 1	Auxin influx carrier; essential for root gravitropism
	FBX6	F-box Protein 6	Component of SCF complex; involved in auxin signaling via protein degradation
	PILS2	PIN-LIKES 2	Regulates intracellular auxin accumulation
	FLS1	Flavonol Synthase 1	Involved in flavonoid biosynthesis
	CHS	Chalcone Synthase	Key enzyme in flavonoid biosynthesis
	NDL1	N-MYC Downregulated-Like 1	Modulates auxin transport and signaling
	NPF7.3	Nitrate Transporter 1/Peptide Transporter Family 7.3	IBA transporter; affects root gravitropism
	MYB61	MYB Domain Protein 61	Regulates stomatal aperture and mucilage secretion
	IP5P11	Inositol Polyphosphate 5-Phosphatase 11	Involved in phosphoinositide signaling
	IAMT1	Indole-3-Acetic Acid Methyltransferase 1	Methylates IAA; modulates auxin activity
	YUC9	YUCCA 9	Flavin monooxygenase; involved in auxin biosynthesis
	AGL14	AGAMOUS-Like 14	MADS-box transcription factor; involved in root development
	MYB93	MYB Domain Protein 93	Regulates lateral root development
	PUP1	Purine Permease 1	Involved in cytokinin transport
	TIR1	Transport Inhibitor Response 1	Auxin receptor; part of SCF complex
	AIR9	Auxin-Induced in Root Cultures 9	Microtubule-associated protein; involved in cell division
	CNX7	Calnexin 7	ER chaperone; involved in protein folding
	SAR1	Secretion-Associated Ras-Related 1	GTPase involved in vesicle trafficking
	ABI3	Abscisic Acid Insensitive 3	Regulates seed maturation and ABA signaling
	E2FB	E2F Transcription Factor B	Regulates cell cycle progression
	HY5	Elongated Hypocotyl 5	Light-responsive transcription factor; regulates photomorphogenesis
	SKIP20	SKP1-Like Protein 20	Component of SCF complex; involved in hormone signaling
	ATCKX1	Arabidopsis Cytokinin Oxidase/Dehydrogenase 1	Enzyme involved in cytokinin degradation, regulating hormone levels.
	AHP1	Arabidopsis Histidine Phosphotransfer Protein 1	Mediator in cytokinin signal transduction pathway.
	CKX5	Cytokinin Oxidase/Dehydrogenase 5	Catalyzes the degradation of cytokinins, modulating plant growth.
	ARR3	Arabidopsis Response Regulator 3	Type-A response regulator involved in cytokinin signaling feedback.
	ARR2	Arabidopsis Response Regulator 2	Type-B response regulator acting as a transcription factor in cytokinin signaling.
	CKX6	Cytokinin Oxidase/Dehydrogenase 6	Enzyme that degrades cytokinins, influencing developmental processes.
	CYP735A2	Cytochrome P450 735A2	Catalyzes cytokinin hydroxylation, contributing to trans-zeatin biosynthesis.
	CKX7	Cytokinin Oxidase/Dehydrogenase 7	Involved in cytokinin catabolism and regulation of hormone homeostasis.
	LOG7	Lonely Guy 7	Cytokinin-activating enzyme converting inactive forms to active cytokinins.
	LOG8	Lonely Guy 8	Enzyme involved in cytokinin activation and signaling.
	SOT8	Sulfotransferase 8	Catalyzes sulfonation of cytokinins, affecting their activity and stability.
	PYL4	Pyrabactin Resistance-Like 4	ABA receptor involved in abscisic acid signaling
	CIPK3	CBL-Interacting Protein Kinase 3	Regulates stress responses via calcium signaling
	PMI1	Phosphomannose Isomerase 1	Involved in mannose metabolism
	NCED3	9-cis-Epoxycarotenoid Dioxygenase 3	Key enzyme in ABA biosynthesis
	AKT2	Arabidopsis K+ Transporter 2	Potassium channel involved in phloem loading
	ADH1	Alcohol Dehydrogenase 1	Catalyzes conversion of alcohols; stress response
	MLP423	Major Latex Protein 423	Putative stress-related protein
	RD22	Responsive to Desiccation 22	Involved in drought stress response
	ABI2	ABA Insensitive 2	Protein phosphatase involved in ABA signaling
	RHA2A	RING-H2 Finger A2A	E3 ubiquitin ligase involved in stress responses
	AHK5	Arabidopsis Histidine Kinase 5	Regulates stomatal closure and stress signaling
	RVE6	REVEILLE 6	Myb-like transcription factor involved in circadian rhythm
	BFRUCT3	Beta-Fructofuranosidase 3	Sucrose metabolism
	MYB74	MYB Domain Protein 74	Transcription factor involved in stress response
	RAP2-2	Related to AP2 2	Ethylene-responsive transcription factor
	LYK3	LysM Domain Receptor-Like Kinase 3	Involved in pathogen recognition
	NPF5.2	Nitrate Transporter 1/Peptide Transporter Family 5.2	Transport of nitrate and peptides
	ATHB-6	Arabidopsis Homeobox 6	Transcription factor involved in ABA response
	ANN1	Annexin 1	Membrane-binding protein involved in stress signaling
	PPCK1	Phosphoenolpyruvate Carboxylase Kinase 1	Regulates PEPC activity in response to light
	ZFP3	Zinc Finger Protein 3	Transcriptional regulator involved in ABA signaling
	ASPG1	Asparaginase 1	Hydrolyzes asparagine; involved in nitrogen metabolism
	CRK29	Cysteine-Rich Receptor-Like Kinase 29	Involved in pathogen response
	RCI2A	Rare Cold Inducible 2A	Membrane protein involved in cold stress response
	RFS5	RING Finger Protein S5	Putative E3 ubiquitin ligase
	LTP3	Lipid Transfer Protein 3	Involved in cuticle formation and defense
	PUB44	Plant U-box 44	E3 ubiquitin ligase involved in stress signaling
	GRDP1	Glycine-Rich Domain Protein 1	Involved in stress tolerance
	PKL	Pickle	Chromatin remodeling factor
	SLAC1	Slow Anion Channel-Associated 1	Regulates stomatal closure
	ENO2	Enolase 2	Glycolytic enzyme; stress response
	ABCG36	ATP-Binding Cassette G36	Involved in pathogen defense
	EIF6-2	Eukaryotic Translation Initiation Factor 6-2	Regulates ribosome assembly
	XERICO	XERICO	Regulates ABA accumulation
	ARF14	Auxin Response Factor 14	Regulates auxin-responsive gene expression
	DREB3	Dehydration-Responsive Element-Binding Protein 3	Transcription factor in drought response
	RAV1	Related to ABI3/VP1 1	Transcription factor involved in hormone signaling
	GID1C	Gibberellin receptor GID1C	Soluble gibberellin receptor involved in GA signaling, root growth, seed germination, and stem elongation
	XTH24	Xyloglucan endotransglucosylase/hydrolase 24	Involved in cell wall modification, brassinosteroid response, and gibberellin signaling
	MYB68	MYB domain protein 68	MYB transcription factor expressed in root pericycle cells; involved in development and environmental responses
	GA20OX2	Gibberellin 20-oxidase 2	Key enzyme in gibberellin biosynthesis; promotes floral transition, fertility, and silique elongation
	GA2	Ent-kaurene synthase (GA REQUIRING 2)	Involved in early steps of gibberellin biosynthesis; converts geranylgeranyl diphosphate to ent-kaurene
	MYB33	Transcription factor MYB33	Regulates seed germination, anther development, and gibberellin signaling; microRNA-regulated
	MGP	MAGPIE (MGP)	Transcriptional regulator involved in root development and asymmetric cell division
	ERF039	Ethylene-responsive transcription factor ERF039	Involved in ethylene signaling and stress responses
	ERF055	Ethylene-responsive transcription factor ERF055	Plays a role in ethylene-mediated developmental and stress response pathways
	ERF113	Ethylene-responsive transcription factor ERF113	Regulates gene expression in response to ethylene and abiotic stress
	ERF114	Ethylene-responsive transcription factor ERF114	Involved in wound response and regeneration processes
	RVE2	REVEILLE 2	Circadian clock component; regulates rhythmic gene expression and growth
	AHK5	Histidine kinase 5	Functions in stomatal signaling and reactive oxygen species-mediated stress responses
	ARR2	Response regulator 2	Transcriptional regulator in cytokinin signaling pathway
	ACS5	1-aminocyclopropane-1-carboxylate synthase 5	Catalyzes the rate-limiting step in ethylene biosynthesis
	ACS7	1-aminocyclopropane-1-carboxylate synthase 7	Involved in ethylene production during development and stress
	CTR1	Constitutive triple response 1	Negative regulator of ethylene signaling pathway
	CHI-B	Chitinase B	Defense-related enzyme that degrades chitin in fungal cell walls
	RAP2-12	Ethylene-responsive transcription factor RAP2-12	Regulates hypoxia response and ethylene signaling
	EOL1	Ethylene overproducer-like 1	Involved in regulation of ethylene biosynthesis
	NAC047	NAC domain containing protein 47	Transcription factor involved in stress responses and development
	EBF2	EIN3-binding F-box protein 2	Targets EIN3 for degradation; regulates ethylene signaling
	WRKY6	WRKY DNA-binding protein 6	Regulates senescence and pathogen defense responses
	MPK6	Mitogen-activated protein kinase 6	Involved in stress signaling, development, and immune responses
	HRE1	Hypoxia responsive ERF1	Regulates gene expression under low oxygen conditions
	UGT86A1	UDP-glycosyltransferase 86A1	Catalyzes glycosylation of small molecules; involved in detoxification
	HEL	Hevein-like protein	Defense protein with antifungal activity
	LECRK41	L-type lectin-domain containing receptor kinase IV.1	Catalytic receptor kinase involved in response to salicylic acid and protein phosphorylation.
	MYB17	Transcription factor MYB17	Regulates meristem identity transition from vegetative growth to flowering; acts downstream of LFY.
	MYB3R4	Transcription factor MYB3R-4	Regulates cytokinesis and G2/M phase-specific gene transcription; binds AACGG motifs.
	MYB4	Transcription repressor MYB4	Represses UV-B responsive genes including CYP73A5; regulates sinapate ester biosynthesis.
	MYB107	Transcription factor MYB107	Positive regulator of suberin biosynthesis in seed coat; affects permeability and stress response.
	TRFL10	Telomere repeat-binding factor-like protein 10	Putative telomere-binding protein; function not fully characterized.
	DMR6	DOWNY MILDEW RESISTANCE 6	Involved in susceptibility to downy mildew; mutants show enhanced resistance.
	GSTU7	Glutathione S-transferase U7	Detoxification enzyme; conjugates glutathione to hydrophobic electrophiles; responds to salicylic acid.
	KTI1	Kunitz trypsin inhibitor 1	Protease inhibitor; involved in response to water deprivation.
	WRKY18	WRKY transcription factor 18	Modulates defense-related gene expression; binds W-box elements; induced by salicylic acid.
	RAX3	REGULATOR OF AXILLARY MERISTEMS 3	Transcription factor involved in axillary meristem formation and shoot branching.
	DLO1	DMR6-LIKE OXYGENASE 1	Negative regulator of plant immunity; hydroxylates salicylic acid.
	HSR4	HEAT STRESS-RESPONSIVE 4	Involved in heat stress response; function not fully characterized.
	LOX1	Linoleate 9S-lipoxygenase 1	Involved in lipid hydroperoxidation, stress signaling, and pathogen defense
	ASK8	Arabidopsis SKP1-like 8	Component of SCF ubiquitin ligase complex; involved in protein degradation
	BRH1	Brassinosteroid-responsive RING protein 1	Regulates leaf and stem development via brassinosteroid signaling
	CYP734A1	Cytochrome P450 734A1	Inactivates brassinosteroids via hydroxylation; regulates BR homeostasis
	CYP85A1	Cytochrome P450 85A1	Catalyzes brassinosteroid biosynthesis; involved in plant growth regulation
	CYP90C1	Cytochrome P450 90C1	Participates in brassinosteroid biosynthesis; hydroxylation of steroid precursors
	CYP90D1	Cytochrome P450 90D1	Catalyzes C-23 hydroxylation of brassinosteroids; involved in electron transport
	BAT1	Brassinosteroid-related acyltransferase 1	Acyl-CoA ligase for brassinosteroids; regulates BR homeostasis and vascular development
Antioxidants	GSTU7	Glutathione S-transferase tau 7	Involved in detoxification and stress response
	GSTU22	Glutathione S-transferase tau 22	Plays a role in oxidative stress tolerance
	GSH2	Glutathione synthetase 2	Catalyzes the synthesis of glutathione, essential for redox homeostasis
	GGCT2;1	Gamma-glutamyl cyclotransferase 2;1	Involved in glutathione degradation and recycling
	GSTU20	Glutathione S-transferase tau 20	Functions in xenobiotic detoxification and stress response
	ATGR1	Arabidopsis thaliana growth regulator 1	Regulates plant growth and development
	GSTU19	Glutathione S-transferase tau 19	Associated with stress response and detoxification
	GSTF9	Glutathione S-transferase phi 9	Involved in defense against oxidative damage
	GSTU26	Glutathione S-transferase tau 26	Plays a role in abiotic stress tolerance
	GGT3	Gamma-glutamyl transpeptidase 3	Participates in glutathione metabolism
	GSTU17	Glutathione S-transferase tau 17	Functions in detoxification and stress response
	GSTF2	Glutathione S-transferase phi 2	Involved in herbicide detoxification and stress response
	GSTU16	Glutathione S-transferase tau 16	Plays a role in oxidative stress defense
	GSTL3	Glutathione S-transferase lambda 3	Associated with redox regulation and detoxification
	GSTU18	Glutathione S-transferase tau 18	Involved in stress response and detoxification
	GSTF10	Glutathione S-transferase phi 10	Functions in detoxification and stress tolerance
	GSTU15	Glutathione S-transferase tau 15	Plays a role in oxidative stress response
	GSTU25	Glutathione S-transferase tau 25	Involved in detoxification and stress adaptation
	GSH1	Glutamate-cysteine ligase (GSH1)	Catalyzes the first step in glutathione biosynthesis
	GLY3	Glyoxalase 3	Involved in methylglyoxal detoxification and stress response
	DFRA	Dihydroflavonol 4-reductase	Enzyme involved in anthocyanin biosynthesis pathway.
	PCBER1	Phenylcoumaran benzylic ether reductase 1	Involved in lignin biosynthesis and cell wall metabolism.
	FLS1	Flavonol synthase 1	Catalyzes the conversion of dihydroflavonols to flavonols in flavonoid biosynthesis.
	OMT1	O-methyltransferase 1	Participates in methylation of flavonoids and other secondary metabolites.
	HY5	Elongated hypocotyl 5	Transcription factor involved in photomorphogenesis and light signaling.
	LDOX	Leucoanthocyanidin dioxygenase	Catalyzes the conversion of leucoanthocyanidins to anthocyanidins.
	ERECTA	ERECTA receptor kinase	Regulates organ shape, inflorescence architecture, and stomatal patterning.
	PER52	Peroxidase 52	Involved in hydrogen peroxide detoxification and cell wall modification.
	PER3	Peroxidase 3	Functions in oxidative stress response and lignin biosynthesis.
	APX3	Ascorbate peroxidase 3	Scavenges hydrogen peroxide in peroxisomes and protects cells from oxidative damage.
	CHS	Chalcone synthase	Key enzyme in flavonoid biosynthesis pathway.
	CSD1	Copper/zinc superoxide dismutase 1	Detoxifies superoxide radicals in the cytosol.
	MSD1	Manganese superoxide dismutase 1	Removes superoxide radicals in mitochondria.
	FSD3	Iron superoxide dismutase 3	Protects chloroplasts from oxidative damage.
	CAT2	Catalase 2	Breaks down hydrogen peroxide in peroxisomes.
	CAT3	Catalase 3	Involved in hydrogen peroxide detoxification and stress responses.
	PAL2	Phenylalanine ammonia-lyase 2	Catalyzes the first step in phenylpropanoid pathway.
	CYP90A1	Cytochrome P450 90A1	Involved in brassinosteroid biosynthesis.
Cell wall	CHI-B	Chitinase B	Involved in plant defense against pathogens by degrading chitin in fungal cell walls.
	CTL1	Chitinase-like protein 1	Plays a role in cell wall remodeling and stress responses.
	LAC3	Laccase 3	Involved in lignin biosynthesis and oxidative polymerization of phenolic compounds.
	LAC5	Laccase 5	Functions in lignin formation and cell wall structure.
	LAC11	Laccase 11	Participates in lignin biosynthesis and oxidative stress response.
	LAC12	Laccase 12	Associated with lignin polymerization and cell wall integrity.
	KIN4A	Protein kinase 4A	Regulates signaling pathways related to growth and development.
	CAD8	Cinnamyl alcohol dehydrogenase 8	Catalyzes the final step in monolignol biosynthesis for lignin formation.
	CAD7	Cinnamyl alcohol dehydrogenase 7	Involved in lignin biosynthesis and vascular development.
	DGD1	Digalactosyldiacylglycerol synthase 1	Essential for thylakoid membrane biogenesis and photosynthesis.
	CAD1	Cinnamyl alcohol dehydrogenase 1	Plays a role in lignin biosynthesis and plant structural integrity.
	XTH5	Xyloglucan endotransglucosylase/hydrolase 5	Modifies cell wall xyloglucans during growth and development.
	XTH9	Xyloglucan endotransglucosylase/hydrolase 9	Involved in cell wall loosening and expansion.
	XTH12	Xyloglucan endotransglucosylase/hydrolase 12	Participates in cell wall remodeling during growth.
	XTH24	Xyloglucan endotransglucosylase/hydrolase 24	Involved in cell wall modification and hormone response.
	XTH25	Xyloglucan endotransglucosylase/hydrolase 25	Functions in cell wall restructuring and elongation.
	XTH32	Xyloglucan endotransglucosylase/hydrolase 32	Plays a role in cell wall dynamics and development.
	CESA3	Cellulose synthase A3	Catalyzes cellulose biosynthesis for primary cell wall formation.
	CESA5	Cellulose synthase A5	Involved in cellulose production and cell wall structure.
	CSLE1	Cellulose synthase-like E1	Participates in hemicellulose biosynthesis in the cell wall.
	GH9B15	Glycosyl hydrolase family 9B15	Functions in cell wall degradation and remodeling.
	GH9C2	Glycosyl hydrolase family 9C2	Involved in cellulose breakdown and cell wall modification.
	GH9B13	Glycosyl hydrolase family 9B13	Plays a role in cell wall metabolism and remodeling.
	EXPA8	Expansin A8	Facilitates cell wall loosening during cell expansion.
	EXPA4	Expansin A4	Promotes cell wall extension and growth.
	EXPA16	Expansin A16	Involved in cell wall relaxation and elongation.
	EXPB3	Expansin B3	Participates in cell wall modification and expansion.
	HHT1	Histone H3.1	Encodes a histone H3 variant involved in chromatin structure and gene regulation.
	PMEPCRF	Pectin methylesterase PCRF	Involved in cell wall modification and pectin metabolism.
	BOR2	Boron transporter 2	Facilitates boron transport across membranes, important for cell wall structure.
	QRT1	QUARTET1	Required for pollen separation during development.
	GPAT5	Glycerol-3-phosphate acyltransferase 5	Involved in suberin biosynthesis and lipid metabolism.
	KCS2	3-Ketoacyl-CoA synthase 2	Participates in very-long-chain fatty acid elongation.
	CYP86B1	Cytochrome P450 86B1	Involved in suberin monomer biosynthesis and fatty acid metabolism.
	ABCG2	ATP-binding cassette G2	Transports various molecules across membranes, including lipids.
	FAR4	Fatty acyl-CoA reductase 4	Involved in wax biosynthesis and lipid metabolism.
	FAR1	Fatty acyl-CoA reductase 1	Participates in cuticular wax biosynthesis.
	PXC1	Phloem xylem cysteine-rich receptor-like kinase 1	Regulates vascular development and signaling.
	BAM1	BARELY ANY MERISTEM 1	Involved in meristem maintenance and cell-to-cell signaling.
	EP3	Endopeptidase 3	Functions in protein degradation and defense responses.
	CASP2	Casparian strip membrane domain protein 2	Involved in Casparian strip formation in roots.
	AGAL2	Alpha-galactosidase 2	Participates in carbohydrate metabolism and cell wall remodeling.
	XYL1	Xylosidase 1	Involved in hemicellulose degradation and cell wall modification.
	CALS5	Callose synthase 5	Required for pollen development and callose deposition.
	EFR	EF-Tu receptor	Pattern recognition receptor involved in immune response to bacterial pathogens.
	IOS1	Impaired Oomycete Susceptibility 1	Receptor-like kinase involved in pathogen response.
	FAR2	Fatty acyl-CoA reductase 2	Involved in lipid biosynthesis and cuticular wax formation.
	FACT	Facilitates Chromatin Transcription	Chromatin remodeling complex involved in transcription regulation.
Photosynthesis	PSAG	Photosystem I subunit G	Component of photosystem I involved in light harvesting and electron transport.
	PSAA	Photosystem I subunit A	Core protein of photosystem I reaction center.
	PPC3	Phosphoenolpyruvate carboxylase 3	Enzyme involved in carbon fixation and metabolic regulation.
	LHCA1	Light-harvesting complex I chlorophyll a/b binding protein 1	Part of the antenna complex of photosystem I.
	PFP-ALPHA1	Pyrophosphate--fructose 6-phosphate 1-phosphotransferase alpha subunit	Enzyme involved in glycolysis and gluconeogenesis.
	HCF136	High chlorophyll fluorescence 136	Essential for photosystem II assembly and stability.
	PORB	Protochlorophyllide oxidoreductase B	Catalyzes the light-dependent reduction of protochlorophyllide to chlorophyllide.
	PORA	Protochlorophyllide oxidoreductase A	Involved in chlorophyll biosynthesis.
	CRD1	Copper response defect 1	Involved in chlorophyll biosynthesis and copper homeostasis.
	CYFBP	Cytochrome b6f complex iron-sulfur subunit	Electron carrier in photosynthetic electron transport chain.
	PSAB	Photosystem I subunit B	Core protein of photosystem I reaction center.
	PSBB	Photosystem II reaction center protein B	Component of photosystem II involved in electron transport.
	NDHC	NADH dehydrogenase subunit C	Part of the mitochondrial electron transport chain.
	RBCS-1A	Ribulose bisphosphate carboxylase small chain 1A	Small subunit of Rubisco involved in carbon fixation.
	RBCL	Ribulose bisphosphate carboxylase large chain	Large subunit of Rubisco, key enzyme in photosynthesis.
	PSBW	Photosystem II subunit W	Stabilizes photosystem II complex.
	RPS10	Ribosomal protein S10	Component of the small ribosomal subunit.
	FZL	Fuzzy leaves	Regulates chloroplast morphology and thylakoid membrane organization.
	RSH1	RelA/SpoT homolog 1	Involved in stress response and regulation of chloroplast gene expression.
	STR9	Strictosidine synthase-like 9	Putative enzyme involved in secondary metabolism.
	ABC1K1	ABC1-like kinase 1	Regulates plastoquinone biosynthesis and photosynthetic efficiency.
	HEMC	Hydroxymethylbilane synthase	Enzyme in the tetrapyrrole biosynthesis pathway.
	LUT2	Lutein deficient 2	Involved in carotenoid biosynthesis.
	PGRL1B	Proton gradient regulation-like 1B	Participates in cyclic electron flow around photosystem I.
	CBBY	Calvin-Benson-Bassham cycle enzyme Y	Putative enzyme in the Calvin cycle.
	PSBE	Photosystem II subunit E	Stabilizes photosystem II and facilitates electron transport.
	PSAK	Photosystem I subunit K	Involved in photosystem I assembly and stability.
	PSAN	Photosystem I subunit N	Participates in photosystem I function.
	PSB28	Photosystem II reaction center protein 28	Involved in photosystem II assembly.
	PSAD1	Photosystem I subunit D1	Electron transfer component of photosystem I.
	PSBS	Photosystem II subunit S	Involved in non-photochemical quenching and photoprotection.
	FER2	Ferredoxin 2	Electron carrier in photosynthesis.
	CHLD	Magnesium chelatase subunit D	Catalyzes insertion of Mg2+ into protoporphyrin IX during chlorophyll biosynthesis.
	CHLH	Magnesium chelatase subunit H	Regulates chlorophyll biosynthesis and plastid signaling.
	CRD1	Copper Response Defect 1	Involved in chlorophyll biosynthesis and photosystem I assembly
	CHLD	Magnesium Chelatase Subunit D	Catalyzes the insertion of Mg2+ into protoporphyrin IX during chlorophyll biosynthesis
	CHLH	Magnesium Chelatase Subunit H	Essential for chlorophyll biosynthesis and plastid signaling
	CHLI1	Magnesium Chelatase Subunit I 1	Participates in the first step of chlorophyll biosynthesis
	KEA3	K+ Efflux Antiporter 3	Regulates ion homeostasis and photosynthetic efficiency
	ATPD	ATP Synthase Subunit D	Component of mitochondrial ATP synthase complex
	STN7	State Transition 7	Protein kinase involved in photosynthetic state transitions
	OVA6	Ovule Abortion 6	Associated with ovule development and fertility
	CYFBP	Cytochrome b6f Complex Binding Protein	Plays a role in electron transport in photosynthesis
	CHLP	Geranylgeranyl Reductase	Involved in chlorophyll and tocopherol biosynthesis
	PPC1	Phosphoenolpyruvate Carboxylase 1	Catalyzes the conversion of PEP to oxaloacetate in carbon fixation
	PPDK	Pyruvate Phosphate Dikinase	Involved in C4 photosynthesis and gluconeogenesis
	CFBP1	Fructose-1,6-bisphosphatase 1	Key enzyme in the Calvin cycle and gluconeogenesis
	GAPB	Glyceraldehyde-3-phosphate Dehydrogenase B	Catalyzes a step in glycolysis and the Calvin cycle
	LHCB5	Light-Harvesting Chlorophyll B-Binding Protein 5	Part of the light-harvesting complex of photosystem II
	HO3	Heme Oxygenase 3	Involved in phytochrome chromophore biosynthesis
	RSH3	RelA/SpoT Homolog 3	Regulates plastidial gene expression under stress
	PHYB	Phytochrome B	Photoreceptor regulating plant development in response to light
	WTF1	WTF1	Function not well characterized
	BCA1	Beta Carbonic Anhydrase 1	Catalyzes the reversible hydration of CO2
	PSBP1	Photosystem II Subunit P1	Stabilizes the oxygen-evolving complex of PSII
	RPL1	Ribosomal Protein L1	Component of the large ribosomal subunit
	PETC	Cytochrome f	Electron carrier in the cytochrome b6f complex
	PPL1	Purple Acid Phosphatase-Like 1	Involved in phosphate metabolism
	PSBX	Photosystem II Subunit X	Stabilizes PSII complex
	PPD6	PEP-Dependent Phosphatase 6	Regulates plastid gene expression
	PGRL1A	Proton Gradient Regulation-Like 1A	Involved in cyclic electron flow around PSI
	ZKT	Zinc Knuckle Transcription Factor	Putative transcription factor
	PPD1	PEP-Dependent Phosphatase 1	Regulates plastid transcription
	PPD2	PEP-Dependent Phosphatase 2	Regulates plastid transcription
	GPT2	Glucose-6-phosphate Transporter 2	Transports glucose-6-phosphate into plastids
	PSAO	Photosystem I Subunit O	Stabilizes PSI complex
	FTRA1	Ferredoxin-Thioredoxin Reductase A1	Involved in redox regulation of photosynthesis
	APO1	Apocytochrome 1	Precursor of cytochrome proteins
	KEA1	K+ Efflux Antiporter 1	Maintains ion homeostasis in chloroplasts
	TKL-1	Transketolase 1	Catalyzes reactions in the Calvin cycle
	CRB	Cruciferin B	Seed storage protein
Energy metabolism	ADH1	Alcohol dehydrogenase 1	Catalyzes the interconversion between alcohols and aldehydes; involved in anaerobic respiration.
	AGT2	Alanine:glyoxylate aminotransferase 2	Plays a role in photorespiration and amino acid metabolism.
	TKL-1	Transketolase 1	Enzyme in the Calvin cycle and pentose phosphate pathway; involved in carbon metabolism.
	GAPC1	Glyceraldehyde-3-phosphate dehydrogenase C-1	Catalyzes a step in glycolysis; involved in energy production.
	GAPCP1	Glyceraldehyde-3-phosphate dehydrogenase CP1	Plastid-localized isoform involved in glycolysis and photosynthesis.
	PFK4	Phosphofructokinase 4	Catalyzes a key regulatory step in glycolysis.
	GLU1	Glutamate synthase 1	Involved in nitrogen assimilation and amino acid biosynthesis.
	MDH1	Malate dehydrogenase 1	Catalyzes the conversion of malate to oxaloacetate in the TCA cycle.
	SDH2-1	Succinate dehydrogenase 2-1	Component of the mitochondrial respiratory chain complex II.
	ENO2	Enolase 2	Catalyzes the conversion of 2-phosphoglycerate to phosphoenolpyruvate in glycolysis.
	COX6B-1	Cytochrome c oxidase subunit 6B-1	Part of the mitochondrial electron transport chain complex IV.
	CYTC-1	Cytochrome c-1	Electron carrier in the mitochondrial electron transport chain.
	PFK2	Phosphofructokinase 2	Catalyzes a regulatory step in glycolysis.
	CYT1	Cytochrome b5 reductase	Involved in electron transfer and fatty acid desaturation.
	DPMS3	Dolichyl-phosphate mannosyltransferase subunit 3	Involved in protein glycosylation.
	RCI2A	Rare cold inducible 2A	Associated with membrane stabilization under stress conditions.
	RPN11	Regulatory particle non-ATPase 11	Subunit of the 26S proteasome involved in protein degradation.
	HXK1	Hexokinase 1	Catalyzes the phosphorylation of glucose; involved in sugar sensing.
	SDH1-1	Succinate dehydrogenase 1-1	Component of mitochondrial complex II; involved in TCA cycle.
	PGK3	Phosphoglycerate kinase 3	Catalyzes a step in glycolysis.
	AOX1A	Alternative oxidase 1A	Provides an alternative pathway for electron transport in mitochondria.
	EMB3003	Embryo defective 3003	Essential for embryo development.
	GGAT2	Glyoxylate aminotransferase 2	Involved in photorespiration.
	PCKA	Phosphoenolpyruvate carboxykinase A	Catalyzes gluconeogenesis.
	EMB1467	Embryo defective 1467	Required for proper embryo development.
	FTSHI5	FtsH protease homolog I5	Involved in protein quality control in mitochondria.
	PAD1	Phenylacrylic acid decarboxylase 1	Involved in phenylpropanoid metabolism.
	APS2	ATP sulfurylase 2	Catalyzes the first step in sulfate assimilation.
	FBA5	Fructose-bisphosphate aldolase 5	Catalyzes a step in glycolysis and Calvin cycle.
	AGT1	Alanine:glyoxylate aminotransferase 1	Involved in photorespiration.
	CTIMC	Citrate synthase mitochondrial	Catalyzes the first step of the TCA cycle.
	NRPB11	RNA polymerase II subunit B11	Component of RNA polymerase II complex.
	CCT7	Chaperonin containing TCP1 subunit 7	Involved in protein folding.
	GGAT1	Glyoxylate aminotransferase 1	Plays a role in photorespiration.
	GLYK	Glycerate kinase	Catalyzes the phosphorylation of glycerate in photorespiration.
	HPR	Hydroxypyruvate reductase	Involved in photorespiration.
	PKP1	Pyruvate kinase plastid 1	Catalyzes the final step in glycolysis.
	CFBP1	Fructose-1,6-bisphosphatase 1	Catalyzes a step in gluconeogenesis.
	PMDH1	Peroxisomal malate dehydrogenase 1	Involved in fatty acid β-oxidation.
	PDH-E1 BETA	Pyruvate dehydrogenase E1 beta subunit	Part of the pyruvate dehydrogenase complex.
	PFK7	Phosphofructokinase 7	Catalyzes a regulatory step in glycolysis.
	PIP2-1	Plasma membrane intrinsic protein 2-1	Aquaporin involved in water transport.
	PYD4	Pyrimidine degradation 4	Involved in pyrimidine catabolism.
	MED37D	Mediator complex subunit 37D	Regulates transcription via RNA polymerase II.
	PLDALPHA1	Phospholipase D alpha 1	Involved in lipid signaling and stress responses.
	PGK1	Phosphoglycerate kinase 1	Catalyzes a step in glycolysis.
	RD21B	Responsive to desiccation 21B	Cysteine protease involved in stress responses.
	RD19A	Responsive to desiccation 19A	Cysteine protease involved in stress responses.
